# Identification of the stress granule transcriptome via RNA-editing in single cells and *in vivo*

**DOI:** 10.1101/2021.06.21.449212

**Authors:** Wessel van Leeuwen, Michael VanInsberghe, Nico Battich, Fredrik Salmén, Alexander van Oudenaarden, Catherine Rabouille

## Abstract

Stress granules are phase separated assemblies formed around mRNAs whose identities remain elusive. The techniques available to identify the RNA content of stress granules rely on their physical purification, and are therefore not suitable for single cells and tissues displaying cell heterogeneity. Here, we adapted TRIBE (Target of RNA-binding proteins Identified by Editing) to detect stress granule RNAs by fusing a stress granule RNA-binding protein (FMR1) to the catalytic domain of an RNA-editing enzyme (ADAR). RNAs colocalized with this fusion are edited, producing mutations that are detectable by sequencing. We first optimized the expression of this fusion protein so that RNA editing preferentially occurs in stress granules. We then show that this purification-free method can reliably identify stress granule RNAs in bulk and single S2 cells, and in Drosophila tissues, such as 398 neuronal stress granule mRNAs encoding ATP binding, cell cycle and transcription factors. This new method opens the possibility to identify the RNA content of stress granules as well other RNA based assemblies in single cells derived from tissues.
