## Supplementary material for "Identification of the stress granule transcriptome via RNA-editing in single cells and *in vivo*": Suppl Table S2

### Sheet: Sheet1
Supplemental Table S2: Comparison of the potential stress granule RNAs (either more or only edited upon arsenite) to the FMR1 clients RNAs found by Xu et al.,2018.
Flybase nr
FBgn0001230			unmarked = RNAs edited in Schneider's and significantly more upon arsenite
FBgn0029003			light gray = RNAs not edited in Schneider's and significantly edited upon arsenite
FBgn0031622			yellow = RNAs identified by Xu et al., 2018 in Schneider's as FMR1 clients
FBgn0265575
FBgn0013770
FBgn0022338
FBgn0004066
FBgn0030052
FBgn0028325
FBgn0031047
FBgn0284442
FBgn0032949
FBgn0284248
FBgn0263260
FBgn0036463
FBgn0039635
FBgn0002778
FBgn0036764
FBgn0029823
FBgn0000426
FBgn0000405
FBgn0266410
FBgn0032079
FBgn0026751
FBgn0032482
FBgn0029525
FBgn0261609
FBgn0002524
FBgn0250791
FBgn0030991
FBgn0031988
FBgn0001104
FBgn0003676
FBgn0283666
FBgn0003892
FBgn0030329
FBgn0020257
FBgn0259937
FBgn0038964
FBgn0036891
FBgn0028686
FBgn0004401
FBgn0025781
FBgn0010621
FBgn0002781
FBgn0001225
FBgn0038763
FBgn0033755
FBgn0033988
FBgn0001197
FBgn0036121
FBgn0027095
FBgn0032198
FBgn0011704
FBgn0003495
FBgn0013763
FBgn0032407
FBgn0010602
FBgn0032078
FBgn0011640
FBgn0266376
FBgn0000384
FBgn0026015
FBgn0035165
FBgn0086687
FBgn0261854
FBgn0010380
FBgn0038455
FBgn0016978
FBgn0038519
FBgn0037709
FBgn0014870
FBgn0051184
FBgn0014133
FBgn0011726
FBgn0000308
FBgn0011787
FBgn0035438
FBgn0261988
FBgn0010348
FBgn0037718
FBgn0037228
FBgn0284436
FBgn0267384
FBgn0037719
FBgn0015000
FBgn0039714
FBgn0034282
FBgn0058045
FBgn0261394
FBgn0034068
FBgn0005585
FBgn0266916
FBgn0029174
FBgn0015075
FBgn0003205
FBgn0028833
FBgn0003117
FBgn0010342
FBgn0031534
FBgn0031535
FBgn0264848
FBgn0038476
FBgn0027786
FBgn0265003
FBgn0036688
FBgn0042138
FBgn0028399
FBgn0027329
FBgn0030941
FBgn0023529
FBgn0034432
FBgn0034418
FBgn0001224
FBgn0030293
FBgn0003512
FBgn0000416
FBgn0263740
FBgn0039743
FBgn0021979
FBgn0260635
FBgn0014010
FBgn0003204
FBgn0000575
FBgn0035644
FBgn0035471
FBgn0027617
FBgn0028717
FBgn0032026
FBgn0031492
FBgn0021795
FBgn0032397
FBgn0028327
FBgn0034142
FBgn0052626
FBgn0002638
FBgn0027066
FBgn0261477
FBgn0261550
FBgn0003118
FBgn0267972
FBgn0031401
FBgn0010041
FBgn0001086
FBgn0261119
FBgn0039130
FBgn0035232
FBgn0086370
FBgn0015790
FBgn0033350
FBgn0037671
FBgn0025628
FBgn0020621
FBgn0028694
FBgn0015019
FBgn0026562
FBgn0012034
FBgn0004574
FBgn0040777
FBgn0037468
FBgn0032701
FBgn0027561
FBgn0039737
FBgn0025693
FBgn0260456
FBgn0030720
FBgn0023212
FBgn0025716
FBgn0037549
FBgn0015622
FBgn0002780
FBgn0034576
FBgn0030420
FBgn0023514
FBgn0033663
FBgn0086357
FBgn0260936
FBgn0036821
FBgn0262124
FBgn0033357
FBgn0038167
FBgn0035402
FBgn0024285
FBgn0267727
FBgn0011336
FBgn0040071
FBgn0038465
FBgn0031318
FBgn0015245
FBgn0026326
FBgn0262614
FBgn0019972
FBgn0036141
FBgn0034858
FBgn0036624
FBgn0037261
FBgn0038826
FBgn0004860
FBgn0260648
FBgn0032191
FBgn0038981
FBgn0032444
FBgn0001257
FBgn0033183
FBgn0028685
FBgn0041629
FBgn0023214
FBgn0026196
FBgn0034049
FBgn0037637
FBgn0037182
FBgn0005672
FBgn0014028
FBgn0004363
FBgn0037376
FBgn0028689
FBgn0046214
FBgn0032864
FBgn0037607
FBgn0035833
FBgn0004103
FBgn0263598
FBgn0039066
FBgn0015664
FBgn0001114
FBgn0035162
FBgn0036372
FBgn0034933
FBgn0035370
FBgn0031799
FBgn0037746
FBgn0022987
FBgn0029152
FBgn0015222
FBgn0036660
FBgn0028968
FBgn0086779
FBgn0004914
FBgn0036772
FBgn0086251
FBgn0004636
FBgn0037756
FBgn0026576
FBgn0015396
FBgn0022764
FBgn0036710
FBgn0039537
FBgn0001218
FBgn0259676
FBgn0020622
FBgn0020278
FBgn0014020
FBgn0035600
FBgn0028490
FBgn0029715
FBgn0086356
FBgn0032640
FBgn0002783
FBgn0259979
FBgn0016983
FBgn0036666
FBgn0002914
FBgn0001297
FBgn0036770
FBgn0032050
FBgn0005777
FBgn0037720
FBgn0034051
FBgn0040475
FBgn0027495
FBgn0005640
FBgn0001105
FBgn0004584
FBgn0002044
FBgn0001189
FBgn0011638
FBgn0035321
FBgn0261278
FBgn0033352
FBgn0029840
FBgn0034577
FBgn0037153
FBgn0034915
FBgn0027567
FBgn0260462
FBgn0039877
FBgn0035213
FBgn0014861
FBgn0025724
FBgn0250823
FBgn0032156
FBgn0011692
FBgn0016041
FBgn0010222
FBgn0022699
FBgn0039213
FBgn0015795
FBgn0014029
FBgn0259938
FBgn0004396
FBgn0032586
FBgn0031149
FBgn0264693
FBgn0264959
FBgn0025683
FBgn0033050
FBgn0032398
FBgn0028688
FBgn0038723
FBgn0003525
FBgn0027091
FBgn0015772
FBgn0046687
FBgn0039581
FBgn0032456
FBgn0283427
FBgn0017566
FBgn0033188
FBgn0031590
FBgn0260439
FBgn0002069
FBgn0030025
FBgn0033259
FBgn0032475
FBgn0043364
FBgn0003321
FBgn0011217
FBgn0015283
FBgn0011509
FBgn0029818
FBgn0010516
FBgn0000611
FBgn0030556
FBgn0025815
FBgn0264707
FBgn0030321
FBgn0020764
FBgn0041180
FBgn0005648
FBgn0264492
FBgn0023083
FBgn0261383
FBgn0285910
FBgn0039562
FBgn0013987
FBgn0027592
FBgn0029820
FBgn0034958
FBgn0038535
FBgn0029093
FBgn0015805
FBgn0086355
FBgn0038704
FBgn0052528
FBgn0029113
FBgn0011289
FBgn0039209
FBgn0032400
FBgn0029092
FBgn0039234
FBgn0086694
FBgn0010612
FBgn0021995
FBgn0261456
FBgn0267978
FBgn0035878
FBgn0043900
FBgn0032957
FBgn0032223
FBgn0261279
FBgn0260962
FBgn0001186
FBgn0000043
FBgn0039767
FBgn0037891
FBgn0030863
FBgn0265276
FBgn0037379
FBgn0004177
FBgn0000996
FBgn0025571
FBgn0010225
FBgn0022069
FBgn0037082
FBgn0020887
FBgn0036333
FBgn0000053
FBgn0260388
FBgn0028692
FBgn0037470
FBgn0037632
FBgn0010382
FBgn0266418
FBgn0264475
FBgn0033159
FBgn0011837
FBgn0032296
FBgn0035586
FBgn0038810
FBgn0051145
FBgn0035236
FBgn0002924
FBgn0028577
FBgn0030328
FBgn0035947
FBgn0000261
FBgn0003444
FBgn0035107
FBgn0010551
FBgn0014037
FBgn0032138
FBgn0064225
FBgn0003507
FBgn0039125
FBgn0051040
FBgn0001091
FBgn0003744
FBgn0011606
FBgn0038576
FBgn0036574
FBgn0030318
FBgn0284253
FBgn0034657
FBgn0039654
FBgn0283724
FBgn0041191
FBgn0000042
FBgn0026573
FBgn0000667
FBgn0026418
FBgn0010246
FBgn0027496
FBgn0000173
FBgn0038016
FBgn0000578
FBgn0038805
FBgn0039260
FBgn0026319
FBgn0003612
FBgn0261458
FBgn0010352
FBgn0002921
FBgn0283535
FBgn0034180
FBgn0266064
FBgn0003721
FBgn0032961
FBgn0033236
FBgn0035087
FBgn0261986
FBgn0052428
FBgn0260639
FBgn0034722
FBgn0016917
FBgn0030894
FBgn0263998
FBgn0013726
FBgn0035688
FBgn0008635
FBgn0086855
FBgn0267488
FBgn0261794
FBgn0035909
FBgn0027620
FBgn0259214
FBgn0033859
FBgn0046685
FBgn0030740
FBgn0037137
FBgn0030808
FBgn0052016
FBgn0026150
FBgn0263120
FBgn0051637
FBgn0284251
FBgn0002645
FBgn0028690
FBgn0030854
FBgn0278608
FBgn0263916
FBgn0024889
FBgn0028969
FBgn0032979
FBgn0033052
FBgn0263979
FBgn0053113
FBgn0034971
FBgn0026777
FBgn0035720
FBgn0030334
FBgn0261479
FBgn0033913
FBgn0010803
FBgn0031759
FBgn0001941
FBgn0017550
FBgn0031620
FBgn0034243
FBgn0039936
FBgn0001220
FBgn0034277
FBgn0262579
FBgn0263601
FBgn0283472
FBgn0050085
FBgn0034158
FBgn0037360
FBgn0000097
FBgn0039120
FBgn0031459
FBgn0004419
FBgn0026076
FBgn0002905
FBgn0000352
FBgn0261787
FBgn0261822
FBgn0031145
FBgn0028695
FBgn0028662
FBgn0031474
FBgn0035906
FBgn0034176
FBgn0010194
FBgn0027568
FBgn0260771
FBgn0011768
FBgn0031285
FBgn0266465
FBgn0032036
FBgn0023517
FBgn0283657
FBgn0264494
FBgn0032006
FBgn0013305
FBgn0265194
FBgn0039828
FBgn0027554
FBgn0261436
FBgn0038881
FBgn0000283
FBgn0026252
FBgn0035631
FBgn0033883
FBgn0033260
FBgn0027587
FBgn0031453
FBgn0033313
FBgn0042693
FBgn0028479
FBgn0035121
FBgn0267698
FBgn0005642
FBgn0015024
FBgn0028476
FBgn0033388
FBgn0025373
FBgn0283509
FBgn0004390
FBgn0004598
FBgn0026189
FBgn0028475
FBgn0044324
FBgn0003210
FBgn0259168
FBgn0025592
FBgn0038552
FBgn0001139
FBgn0028984
FBgn0053129
FBgn0015925
FBgn0022960
FBgn0032454
FBgn0003074
FBgn0053526
FBgn0024352
FBgn0262127
FBgn0263006
FBgn0038145
FBgn0259785
FBgn0034763
FBgn0014018
FBgn0010379
FBgn0002542
FBgn0004907
FBgn0039303
FBgn0263231
FBgn0037301
FBgn0260934
FBgn0039402
FBgn0046763
FBgn0037241
FBgn0039381
FBgn0025608
FBgn0027873
FBgn0019662
FBgn0002121
FBgn0037894
FBgn0041184
FBgn0033482
FBgn0033998
FBgn0261800
FBgn0037853
FBgn0010877
FBgn0038787
FBgn0267975
FBgn0034240
FBgn0051510
FBgn0000447
FBgn0031030
FBgn0040271
FBgn0010215
FBgn0052103
FBgn0026620
FBgn0037073
FBgn0036448
FBgn0028670
FBgn0261270
FBgn0037638
FBgn0270926
FBgn0037482
FBgn0031878
FBgn0001125
FBgn0029503
FBgn0030520
FBgn0038961
FBgn0043456
FBgn0011236
FBgn0031769
FBgn0014411
FBgn0014075
FBgn0263395
FBgn0016059
FBgn0039186
FBgn0027553
FBgn0036124
FBgn0034697
FBgn0015623
FBgn0011703
FBgn0029887
FBgn0033235
FBgn0027868
FBgn0023143
FBgn0020443
FBgn0085451
FBgn0011710
FBgn0005617
FBgn0030276
FBgn0033915
FBgn0003041
FBgn0014009
FBgn0039004
FBgn0027537
FBgn0024183
FBgn0036816
FBgn0035987
FBgn0067864
FBgn0034087
FBgn0034083
FBgn0266848
FBgn0000289
FBgn0040290
FBgn0020386
FBgn0040493
FBgn0027055
FBgn0037108
FBgn0005694
FBgn0020389
FBgn0011760
FBgn0030035
FBgn0051729
FBgn0260990
FBgn0000083
FBgn0029095
FBgn0033029
FBgn0035397
FBgn0024555
FBgn0037074
FBgn0040918
FBgn0036505
FBgn0039554
FBgn0030752
FBgn0002022
FBgn0037924
FBgn0039875
FBgn0036892
FBgn0037552
FBgn0259113
FBgn0039261
FBgn0038065
FBgn0034060
FBgn0023216
FBgn0037770
FBgn0022213
FBgn0031057
FBgn0032643
FBgn0001233
FBgn0023407
FBgn0037979
FBgn0032956
FBgn0000319
FBgn0259745
FBgn0261064
FBgn0000064
FBgn0284220
FBgn0015949
FBgn0015905
FBgn0262647
FBgn0261113
FBgn0000299
FBgn0266083
FBgn0016794
FBgn0262527
FBgn0263108
FBgn0031020
FBgn0040206
FBgn0010315
FBgn0030738
FBgn0037282
FBgn0044323
FBgn0051992
FBgn0032997
FBgn0004133
FBgn0034570
FBgn0266000
FBgn0039697
FBgn0010100
FBgn0259174
FBgn0041171
FBgn0027339
FBgn0032217
FBgn0260858
FBgn0033460
FBgn0266599
FBgn0052190
FBgn0001168
FBgn0043458
FBgn0040011
FBgn0262160
FBgn0014189
FBgn0263993
FBgn0003334
FBgn0051739
FBgn0015218
FBgn0020497
FBgn0028734
FBgn0010220
FBgn0285963
FBgn0034572
FBgn0030692
FBgn0261065
FBgn0025790
FBgn0031998
FBgn0038046
FBgn0040323
FBgn0259876
FBgn0024329
FBgn0010339
FBgn0263603
FBgn0261283
FBgn0034498
FBgn0261786
FBgn0051619
FBgn0033015
FBgn0033916
FBgn0037220
FBgn0002441
FBgn0020304
FBgn0014388
FBgn0262743
FBgn0261445
FBgn0027363
FBgn0037093
FBgn0011260
FBgn0039955
FBgn0267790
FBgn0032157
FBgn0035001
FBgn0033272
FBgn0011771
FBgn0015776
FBgn0035558
FBgn0025381
FBgn0030796
FBgn0261823
FBgn0003885
FBgn0050372
FBgn0031011
FBgn0027500
FBgn0026401
FBgn0039665
FBgn0067779
FBgn0266580
FBgn0261984
FBgn0085444
FBgn0037655
FBgn0087035
FBgn0034346
FBgn0086784
FBgn0039623
FBgn0004924
FBgn0266452
FBgn0025639
FBgn0020236
FBgn0037215
FBgn0061200
FBgn0033339
FBgn0262955
FBgn0015754
FBgn0011725
FBgn0037027
FBgn0001092
FBgn0037327
FBgn0284243
FBgn0263987
FBgn0267849
FBgn0265297
FBgn0028982
FBgn0011661
FBgn0053523
FBgn0030268
FBgn0037207
FBgn0032480
FBgn0031312
FBgn0021872
FBgn0285925
FBgn0030970
FBgn0261439
FBgn0037583
FBgn0033212
FBgn0036735
FBgn0023528
FBgn0036398
FBgn0005649
FBgn0262782
FBgn0030505
FBgn0267350
FBgn0016696
FBgn0015296
FBgn0027088
FBgn0082598
FBgn0030054
FBgn0033688
FBgn0013272
FBgn0020235
FBgn0038320
FBgn0266719
FBgn0262081
FBgn0027932
FBgn0027338
FBgn0036684
FBgn0029980
FBgn0036299
FBgn0027512
FBgn0027565
FBgn0020309
FBgn0024958
FBgn0004362
FBgn0037814
FBgn0039637
FBgn0038244
FBgn0021944
FBgn0038922
FBgn0037580
FBgn0266696
FBgn0261625
FBgn0259984
FBgn0039182
FBgn0000116
FBgn0015797
FBgn0250786
FBgn0005632
FBgn0051716
FBgn0031161
FBgn0032213
FBgn0015509
FBgn0015513
FBgn0015625
FBgn0025676
FBgn0015575
FBgn0027582
FBgn0061469
FBgn0040283
FBgn0032859
FBgn0025682
FBgn0033476
FBgn0265935
FBgn0037262
FBgn0005674
FBgn0267487
FBgn0033354
FBgn0011745
FBgn0032666
FBgn0003969
FBgn0031969
FBgn0031995
FBgn0265140
FBgn0022029
FBgn0031187
FBgn0041342
FBgn0283499
FBgn0027086
FBgn0023097
FBgn0029687
FBgn0034641
FBgn0262515
FBgn0004397
FBgn0264561
FBgn0032242
FBgn0265630
FBgn0003277
FBgn0002413
FBgn0023172
FBgn0031220
FBgn0045862
FBgn0038353
FBgn0028538
FBgn0034046
FBgn0002774
FBgn0038950
FBgn0038504
FBgn0039626
FBgn0029979
FBgn0003654
FBgn0250732
FBgn0027081
FBgn0035024
FBgn0031078
FBgn0025741
FBgn0037248
FBgn0033224
FBgn0020306
FBgn0011763
FBgn0262732
FBgn0039465
FBgn0265991
FBgn0021761
FBgn0035153
FBgn0261276
FBgn0035622
FBgn0037021
FBgn0004583
FBgn0034646
FBgn0031266
FBgn0259978
FBgn0030466
FBgn0015834
FBgn0039141
FBgn0039140
FBgn0051998
FBgn0262656
FBgn0264357
FBgn0030858
FBgn0261564
FBgn0000499
FBgn0262733
FBgn0035266
FBgn0032348
FBgn0032481
FBgn0086686
FBgn0028474
FBgn0259176
FBgn0037760
FBgn0051158
FBgn0283438
FBgn0039427
FBgn0019890
FBgn0033169
FBgn0004198
FBgn0021760
FBgn0002526
FBgn0020647
FBgn0034246
FBgn0262126
FBgn0000581
FBgn0039559
FBgn0025455
FBgn0020261
FBgn0031054
FBgn0038146
FBgn0015799
FBgn0037344
FBgn0040238
FBgn0026533
FBgn0002431
FBgn0267821
FBgn0033179
FBgn0031304
FBgn0263594
FBgn0030809
FBgn0024371
FBgn0001087
FBgn0037810
FBgn0013576
FBgn0033901
FBgn0031985
FBgn0267348
FBgn0003567
FBgn0011722
FBgn0260012
FBgn0043884
FBgn0037249
FBgn0035146
FBgn0036661
FBgn0033717
FBgn0040005
FBgn0030091
FBgn0027603
FBgn0264607
FBgn0010328
FBgn0052423
FBgn0032467
FBgn0039302
FBgn0260987
FBgn0039026
FBgn0041775
FBgn0037702
FBgn0284256
FBgn0264962
FBgn0037758
FBgn0243516
FBgn0002719
FBgn0039227
FBgn0040087
FBgn0027588
FBgn0265998
FBgn0015789
FBgn0027509
FBgn0051694
FBgn0002791
FBgn0036402
FBgn0027054
FBgn0003165
FBgn0052412
FBgn0020370
FBgn0004179
FBgn0024320
FBgn0086347
FBgn0035106
FBgn0001986
FBgn0000307
FBgn0029891
FBgn0035923
FBgn0033463
FBgn0087008
FBgn0263391
FBgn0266570
FBgn0040752
FBgn0032938
FBgn0032341
FBgn0004367
FBgn0002521
FBgn0030061
FBgn0023095
FBgn0266917
FBgn0029911
FBgn0026238
FBgn0041164
FBgn0020312
FBgn0262716
FBgn0002525
FBgn0003345
FBgn0024987
FBgn0024698
FBgn0022942
FBgn0037728
FBgn0033897
FBgn0250754
FBgn0033929
FBgn0004373
FBgn0029006
FBgn0086707
FBgn0052344
FBgn0039016
FBgn0036686
FBgn0261385
FBgn0265082
FBgn0038968
FBgn0000212
FBgn0026441
FBgn0036534
FBgn0030504
FBgn0031450
FBgn0028541
FBgn0050020
FBgn0000541
FBgn0032512
FBgn0003410
FBgn0039863
FBgn0012058
FBgn0019990
FBgn0266672
FBgn0283658
FBgn0033661
FBgn0034989
FBgn0039566
FBgn0039290
FBgn0031698
FBgn0250753
FBgn0003396
FBgn0001123
FBgn0011836
FBgn0050394
FBgn0265778
FBgn0033028
FBgn0263396
FBgn0027532
FBgn0034073
FBgn0003891
FBgn0263490
FBgn0028343
FBgn0000239
FBgn0264855
FBgn0027053
FBgn0039338
FBgn0027779
FBgn0003134
FBgn0025936
FBgn0261239
FBgn0024833
FBgn0036134
FBgn0260632
FBgn0037109
FBgn0028480
FBgn0036376
FBgn0037536
FBgn0000404
FBgn0004655
FBgn0004657
FBgn0003559
FBgn0031483
FBgn0035763
FBgn0263289
FBgn0039136
FBgn0259152
FBgn0030301
FBgn0015269
FBgn0260655
FBgn0013756
FBgn0034877
FBgn0027535
FBgn0031420
FBgn0000536
FBgn0003044
FBgn0031231
FBgn0033526
FBgn0261403
FBgn0004656
FBgn0002906
FBgn0030685
FBgn0050089
FBgn0278604
FBgn0024291
FBgn0033846
FBgn0285917
FBgn0023213
FBgn0036111
FBgn0041585
FBgn0260049
FBgn0265298
FBgn0024806
FBgn0260959
FBgn0033889
FBgn0262739
FBgn0016984
FBgn0027518
FBgn0035713
FBgn0030141
FBgn0022238
FBgn0001994
FBgn0032479
FBgn0037188
FBgn0032940
FBgn0036847
FBgn0039561
FBgn0025742
FBgn0034708
FBgn0031260
FBgn0034400
FBgn0039904
FBgn0037138
FBgn0039117
FBgn0030055
FBgn0086758
FBgn0250788
FBgn0263198
FBgn0030973
FBgn0030366
FBgn0038349
FBgn0259170
FBgn0039890
FBgn0035420
FBgn0264560
FBgn0024222
FBgn0035807
FBgn0261608
FBgn0028539
FBgn0030734
FBgn0031006
FBgn0085436
FBgn0029870
FBgn0029893
FBgn0260970
FBgn0001248
FBgn0035526
FBgn0000140
FBgn0020279
FBgn0263352
FBgn0265434
FBgn0030959
FBgn0025626
FBgn0010421
FBgn0033246
FBgn0266673
FBgn0051151
FBgn0039897
FBgn0011747
FBgn0015477
FBgn0033751
FBgn0262559
FBgn0036565
FBgn0259936
FBgn0000183
FBgn0003124
FBgn0031377
FBgn0024187
FBgn0037081
FBgn0027079
FBgn0037541
FBgn0001108
FBgn0261797
FBgn0266411
FBgn0004378
FBgn0265574
FBgn0034964
FBgn0027492
FBgn0037218
FBgn0035145
FBgn0037116
FBgn0002466
FBgn0035424
FBgn0010583
FBgn0263968
FBgn0040080
FBgn0032717
FBgn0035032
FBgn0035101
FBgn0035944
FBgn0024248
FBgn0261793
FBgn0025864
FBgn0011474
FBgn0001215
FBgn0261954
FBgn0033247
FBgn0027866
FBgn0033698
FBgn0086346
FBgn0035571
FBgn0013343
FBgn0266717
FBgn0036117
FBgn0034271
FBgn0052442
FBgn0035270
FBgn0086451
FBgn0035111
FBgn0037445
FBgn0037051
FBgn0031174
FBgn0036958
FBgn0004167
FBgn0261004
FBgn0035268
FBgn0261268
FBgn0261260
FBgn0041188
FBgn0266111
FBgn0033569
FBgn0000579
FBgn0016641
FBgn0040232
FBgn0003268
FBgn0038651
FBgn0026317
FBgn0266101
FBgn0034223
FBgn0039907
FBgn0032988
FBgn0259824
FBgn0005671
FBgn0031947
FBgn0030354
FBgn0045035
FBgn0034742
FBgn0034249
FBgn0035151
FBgn0260789
FBgn0039959
FBgn0010355
FBgn0034734
FBgn0053116
FBgn0086912
FBgn0051365
FBgn0015615
FBgn0033766
FBgn0037120
FBgn0029905
FBgn0035617
FBgn0000719
FBgn0032166
FBgn0010660
FBgn0051368
FBgn0031883
FBgn0034389
FBgn0037722
FBgn0010812
FBgn0000662
FBgn0034114
FBgn0036004
FBgn0011802
FBgn0031621
FBgn0040344
FBgn0085478
FBgn0038463
FBgn0034962
FBgn0035333
FBgn0250746
FBgn0036446
FBgn0023458
FBgn0002872
FBgn0003598
FBgn0023518
FBgn0037098
FBgn0027611
FBgn0265590
FBgn0004913
FBgn0260799
FBgn0035674
FBgn0036886
FBgn0033692
FBgn0030330
FBgn0036052
FBgn0037949
FBgn0031265
FBgn0016070
FBgn0052985
FBgn0023515
FBgn0036614
FBgn0029874
FBgn0039336
FBgn0052133
FBgn0038832
FBgn0031814
FBgn0000455
FBgn0264078
FBgn0015360
FBgn0028579
FBgn0034854
FBgn0031575
FBgn0004406
FBgn0033174
FBgn0262699
FBgn0035083
FBgn0030478
FBgn0051436
FBgn0040285
FBgn0037610
FBgn0033951
FBgn0266450
FBgn0028507
FBgn0036813
FBgn0051450
FBgn0265274
FBgn0053229
FBgn0259834
FBgn0028523
FBgn0029943
FBgn0014857
FBgn0025809
FBgn0029155
FBgn0036929
FBgn0035026
FBgn0039020
FBgn0002736
FBgn0035995
FBgn0267823
FBgn0004654
FBgn0261975
FBgn0283525
FBgn0039178
FBgn0032511
FBgn0043001
FBgn0038039
FBgn0086254
FBgn0004811
FBgn0027334
FBgn0038100
FBgn0035166
FBgn0024188
FBgn0039705
FBgn0051352
FBgn0037184
FBgn0005660
FBgn0243512
FBgn0013278
FBgn0037960
FBgn0052707
FBgn0034210
FBgn0024734
FBgn0037700
FBgn0034908
FBgn0036342
FBgn0032596
FBgn0028387
FBgn0033376
FBgn0039710
FBgn0015229
FBgn0283659
FBgn0003660
FBgn0063493
FBgn0031381
FBgn0034501
FBgn0034650
FBgn0031037
FBgn0033919
FBgn0034914
FBgn0038857
FBgn0260399
FBgn0040337
FBgn0033088
FBgn0260026
FBgn0032635
FBgn0014011
FBgn0036994
FBgn0030048
FBgn0035334
FBgn0026199
FBgn0000546
FBgn0010497
FBgn0028402
FBgn0264978
FBgn0035488
FBgn0027950
FBgn0030245
FBgn0031117
FBgn0036277
FBgn0035541
FBgn0039139
FBgn0030629
FBgn0060296
FBgn0038316
FBgn0087039
FBgn0061476
FBgn0027356
FBgn0027057
FBgn0026263
FBgn0016694
FBgn0038390
FBgn0025634
FBgn0039349
FBgn0029131
FBgn0032486
FBgn0034703
FBgn0010350
FBgn0033945
FBgn0266918
FBgn0051849
FBgn0028394
FBgn0035812
FBgn0000286
FBgn0034312
FBgn0010415
FBgn0028932
FBgn0031824
FBgn0039641
FBgn0027872
FBgn0029929
FBgn0034067
FBgn0005655
FBgn0034405
FBgn0032499
FBgn0031772
FBgn0261560
FBgn0030800
FBgn0003923
FBgn0030625
FBgn0031061
FBgn0004456
FBgn0003139
FBgn0037850
FBgn0042175
FBgn0030749
FBgn0024986
FBgn0028980
FBgn0261862
FBgn0013720
FBgn0038829
FBgn0037660
FBgn0260985
FBgn0040375
FBgn0035169
FBgn0262115
FBgn0033382
FBgn0000547
FBgn0036641
FBgn0035047
FBgn0032076
FBgn0032876
FBgn0030217
FBgn0000147
FBgn0039075
FBgn0019949
FBgn0051122
FBgn0032451
FBgn0030037
FBgn0039489
FBgn0019661
FBgn0037293
FBgn0031540
FBgn0036237
FBgn0031245
FBgn0033196
FBgn0086898
FBgn0032147
FBgn0037890
FBgn0037370
FBgn0021906
FBgn0024236
FBgn0011584
FBgn0004889
FBgn0026566
FBgn0032200
FBgn0040075
FBgn0039126
FBgn0041789
FBgn0031229
FBgn0043903
FBgn0035519
FBgn0267385
FBgn0030529
FBgn0022936
FBgn0086443
FBgn0004107
FBgn0035726
FBgn0028509
FBgn0022935
FBgn0001308
FBgn0040230
FBgn0032646
FBgn0024841
FBgn0039902
FBgn0261238
FBgn0039407
FBgn0000810
FBgn0040091
FBgn0040512
FBgn0023177
FBgn0027590
FBgn0270927
FBgn0004380
FBgn0040208
FBgn0000259
FBgn0032120
FBgn0037554
FBgn0027526
FBgn0031987
FBgn0039067
FBgn0030703
FBgn0000588
FBgn0038488
FBgn0037071
FBgn0052017
FBgn0036099
FBgn0033993
FBgn0042111
FBgn0038585
FBgn0030433
FBgn0033812
FBgn0033756
FBgn0035901
FBgn0033879
FBgn0023537
FBgn0028342
FBgn0046114
FBgn0083123
FBgn0021814
FBgn0033438
FBgn0001142
FBgn0033485
FBgn0030871
FBgn0039689
FBgn0024250
FBgn0004055
FBgn0036180
FBgn0264325
FBgn0003964
FBgn0031247
FBgn0033081
FBgn0003317
FBgn0033033
FBgn0038608
FBgn0032781
FBgn0035390
FBgn0005322
FBgn0039602
FBgn0033609
FBgn0031003
FBgn0033229
FBgn0015903
FBgn0032231
FBgn0033101
FBgn0037715
FBgn0033453
FBgn0000119
FBgn0030607
FBgn0028499
FBgn0035690
FBgn0039304
FBgn0263278
FBgn0001137
FBgn0039025
FBgn0038870
FBgn0003353
FBgn0028372
FBgn0260397
FBgn0034194
FBgn0262057
FBgn0036335
FBgn0032723
FBgn0040660
FBgn0261789
FBgn0037312
FBgn0067102
FBgn0034371
FBgn0032388
FBgn0029094
FBgn0034118
FBgn0032101
FBgn0031194
FBgn0033899
FBgn0025700
FBgn0051522
FBgn0024196
FBgn0033683
FBgn0036337
FBgn0001404
FBgn0267624
FBgn0038195
FBgn0033544
FBgn0000229
FBgn0036763
FBgn0285913
FBgn0038662
FBgn0037240
FBgn0033715
FBgn0039589
FBgn0029958
FBgn0031379
FBgn0001291
FBgn0011586
FBgn0029504
FBgn0035879
FBgn0028563
FBgn0002878
FBgn0265193
FBgn0036484
FBgn0030056
FBgn0037648
FBgn0015371
FBgn0025335
FBgn0030327
FBgn0014906
FBgn0033434
FBgn0031490
FBgn0003435
FBgn0015402
FBgn0259171
FBgn0032787
FBgn0030007
FBgn0022893
FBgn0262601
FBgn0003169
FBgn0032194
FBgn0041186
FBgn0038683
FBgn0039929
FBgn0035692
FBgn0036774
FBgn0002284
FBgn0035206
FBgn0037358
FBgn0263930
FBgn0053056
FBgn0003346
FBgn0004856
FBgn0029955
FBgn0038862
FBgn0000382
FBgn0038738
FBgn0027610
FBgn0032725
FBgn0027552
FBgn0037943
FBgn0035532
FBgn0026402
FBgn0033017
FBgn0058191
FBgn0036135
FBgn0026084
FBgn0025574
FBgn0043841
FBgn0039790
FBgn0035529
FBgn0038049
FBgn0032812
FBgn0264816
FBgn0019686
FBgn0038206
FBgn0262473
FBgn0027572
FBgn0032901
FBgn0002716
FBgn0034709
FBgn0086358
FBgn0035642
FBgn0040322
FBgn0038407
FBgn0029969
FBgn0031484
FBgn0283467
FBgn0038453
FBgn0037364
FBgn0030789
FBgn0036991
FBgn0001987
FBgn0034365
FBgn0034425
FBgn0264895
FBgn0035432
FBgn0020255
FBgn0039135
FBgn0032704
FBgn0025885
FBgn0028992
FBgn0265177
FBgn0034313
FBgn0029512
FBgn0039638
FBgn0036921
FBgn0013997
FBgn0026373
FBgn0027280
FBgn0025739
FBgn0029147
FBgn0264449
FBgn0017577
FBgn0016120
FBgn0011666
FBgn0033032
FBgn0039464
FBgn0040340
FBgn0029975
FBgn0002031
FBgn0250848
FBgn0266282
FBgn0034447
FBgn0031148
FBgn0028554
FBgn0034631
FBgn0027507
FBgn0031493
FBgn0036838
FBgn0029857
FBgn0037614
FBgn0034098
FBgn0261673
FBgn0260749
FBgn0263829
FBgn0023479
FBgn0259791
FBgn0027499
FBgn0039056
FBgn0026324
FBgn0024245
FBgn0038842
FBgn0038809
FBgn0266671
FBgn0052179
FBgn0036318
FBgn0031213
FBgn0032248
FBgn0020224
FBgn0003310
FBgn0052625
FBgn0035632
FBgn0039601
FBgn0266369
FBgn0035769
FBgn0037533
FBgn0010774
FBgn0030630
FBgn0037313
FBgn0023175
FBgn0031613
FBgn0039172
FBgn0034573
FBgn0053145
FBgn0040020
FBgn0029885
FBgn0039233
FBgn0010548
FBgn0000567
FBgn0004227
FBgn0086676
FBgn0032886
FBgn0022984
FBgn0036501
FBgn0022097
FBgn0028664
FBgn0034997
FBgn0263593
FBgn0010416
FBgn0037472
FBgn0040298
FBgn0038924
FBgn0263200
FBgn0038110
FBgn0038720
FBgn0033051
FBgn0001085
FBgn0032474
FBgn0010651
FBgn0284249
FBgn0038619
FBgn0016076
FBgn0263782
FBgn0030013
FBgn0263755
FBgn0003978
FBgn0034419
FBgn0036824
FBgn0038300
FBgn0030711
FBgn0011274
FBgn0026379
FBgn0086657
FBgn0031068
FBgn0033785
FBgn0004595
FBgn0037202
FBgn0037151
FBgn0031549
FBgn0037773
FBgn0036579
FBgn0033121
FBgn0036837
