## Supplementary material for "Identification of the stress granule transcriptome via RNA-editing in single cells and *in vivo*": Suppl Table S4

### Sheet: Title
Supplemental Table S4: Oligos used for cloning, library prep or smFISH

### Sheet: Cloning
Forward primer ADARcd(E488Q)	5’-CGTATCGTCTCGAGATAC-3’
Reverse primer ADARcd(E488Q)	5’-GTACGTTAGTTTAAACTCACG-3’
Forward primer FMR1-ADARcd-V5	5’-TGAATAGGGAATTGGGAATTCACAAAATGGAAGATCTCCTCGTGGAAGT-3’
Reverse primer FMR1-ADARcd-V5	5’-CCAGATCTCCCGTAGAATCGAGACCGAGGAGAG-3’
Forward primer 2xT2A	5’-CGATTCTACGGGAGATCTGGGCAGTGGAGAGG-3’
Reverse primer 2xT2A	5’-TGCTCACCATCTCGAGCCCGGGTCCT-3’
Forward primer EGFP	5’-CGGGCTCGAGATGGTGAGCAAGGGCGAGGAG-3’
Reverse primer EGFP	5’-TTCACAAAGATCCTCTAGAGGTACCTCACTTGTACAGCTCGTCCATGCCG-3’

### Sheet: Library prep
Name	Sequence
RA3	/5rApp/TGGAATTCTCGGGTGCCAAGG/3ddC/
RTP	GCCTTGGCACCCGAGAATTCCA
RP1	AATGATACGGCGACCACCGAGATCTACACGTTCAGAGTTCTACAGTCCGA
CS2_001	GCCGGTAATACGACTCACTATAGGGAGTTCTACAGTCC GACGATCNNNNNNCGTCTAATTTTTTTTTTTTTTTTTTTTTTTTTV
CS2_002	GCCGGTAATACGACTCACTATAGGGAGTTCTACAGTCC GACGATCNNNNNNAGACTCGTTTTTTTTTTTTTTTTTTTTTTTTTV
CS2_003	GCCGGTAATACGACTCACTATAGGGAGTTCTACAGTCC GACGATCNNNNNNGCACGTCATTTTTTTTTTTTTTTTTTTTTTTTV
CS2_004	GCCGGTAATACGACTCACTATAGGGAGTTCTACAGTCC GACGATCNNNNNNTCAACGACTTTTTTTTTTTTTTTTTTTTTTTTV
CS2_005	GCCGGTAATACGACTCACTATAGGGAGTTCTACAGTCC GACGATCNNNNNNATTTAGCGTTTTTTTTTTTTTTTTTTTTTTTTV
CS2_006	GCCGGTAATACGACTCACTATAGGGAGTTCTACAGTCC GACGATCNNNNNNATACAGACTTTTTTTTTTTTTTTTTTTTTTTTV
CS2_007	GCCGGTAATACGACTCACTATAGGGAGTTCTACAGTCC GACGATCNNNNNNTGCGTAGGTTTTTTTTTTTTTTTTTTTTTTTTV
CS2_008	GCCGGTAATACGACTCACTATAGGGAGTTCTACAGTCC GACGATCNNNNNNTGGAGCTCTTTTTTTTTTTTTTTTTTTTTTTTV
CS2_009	GCCGGTAATACGACTCACTATAGGGAGTTCTACAGTCC GACGATCNNNNNNTGAATACCTTTTTTTTTTTTTTTTTTTTTTTTV
CS2_010	GCCGGTAATACGACTCACTATAGGGAGTTCTACAGTCC GACGATCNNNNNNTCTCACACTTTTTTTTTTTTTTTTTTTTTTTTV
CS2_011	GCCGGTAATACGACTCACTATAGGGAGTTCTACAGTCC GACGATCNNNNNNTACTGGTATTTTTTTTTTTTTTTTTTTTTTTTV
CS2_012	GCCGGTAATACGACTCACTATAGGGAGTTCTACAGTCC GACGATCNNNNNNACGATAGGTTTTTTTTTTTTTTTTTTTTTTTTV
CS2_013	GCCGGTAATACGACTCACTATAGGGAGTTCTACAGTCC GACGATCNNNNNNGATGTCGATTTTTTTTTTTTTTTTTTTTTTTTV
CS2_014	GCCGGTAATACGACTCACTATAGGGAGTTCTACAGTCC GACGATCNNNNNNTTACGGGTTTTTTTTTTTTTTTTTTTTTTTTTV
CS2_015	GCCGGTAATACGACTCACTATAGGGAGTTCTACAGTCC GACGATCNNNNNNCACAGCATTTTTTTTTTTTTTTTTTTTTTTTTV
CS2_016	GCCGGTAATACGACTCACTATAGGGAGTTCTACAGTCC GACGATCNNNNNNCTTTGACATTTTTTTTTTTTTTTTTTTTTTTTV
CS2_017	GCCGGTAATACGACTCACTATAGGGAGTTCTACAGTCC GACGATCNNNNNNCCTTCAAGTTTTTTTTTTTTTTTTTTTTTTTTV
CS2_018	GCCGGTAATACGACTCACTATAGGGAGTTCTACAGTCC GACGATCNNNNNNGAGTCCTGTTTTTTTTTTTTTTTTTTTTTTTTV
CS2_019	GCCGGTAATACGACTCACTATAGGGAGTTCTACAGTCC GACGATCNNNNNNCACACTGATTTTTTTTTTTTTTTTTTTTTTTTV
CS2_020	GCCGGTAATACGACTCACTATAGGGAGTTCTACAGTCC GACGATCNNNNNNGTTACAGGTTTTTTTTTTTTTTTTTTTTTTTTV
CS2_021	GCCGGTAATACGACTCACTATAGGGAGTTCTACAGTCC GACGATCNNNNNNGGACCTTTTTTTTTTTTTTTTTTTTTTTTTTTV
CS2_022	GCCGGTAATACGACTCACTATAGGGAGTTCTACAGTCC GACGATCNNNNNNTTCCGTTCTTTTTTTTTTTTTTTTTTTTTTTTV
CS2_023	GCCGGTAATACGACTCACTATAGGGAGTTCTACAGTCC GACGATCNNNNNNACTGTTTGTTTTTTTTTTTTTTTTTTTTTTTTV
CS2_024	GCCGGTAATACGACTCACTATAGGGAGTTCTACAGTCC GACGATCNNNNNNAAGTGGCTTTTTTTTTTTTTTTTTTTTTTTTTV
CS2_025	GCCGGTAATACGACTCACTATAGGGAGTTCTACAGTCC GACGATCNNNNNNCTGTACAATTTTTTTTTTTTTTTTTTTTTTTTV
CS2_026	GCCGGTAATACGACTCACTATAGGGAGTTCTACAGTCC GACGATCNNNNNNCGCAAAGTTTTTTTTTTTTTTTTTTTTTTTTTV
CS2_027	GCCGGTAATACGACTCACTATAGGGAGTTCTACAGTCC GACGATCNNNNNNGTGCATGATTTTTTTTTTTTTTTTTTTTTTTTV
CS2_028	GCCGGTAATACGACTCACTATAGGGAGTTCTACAGTCC GACGATCNNNNNNGTCATTAGTTTTTTTTTTTTTTTTTTTTTTTTV
CS2_029	GCCGGTAATACGACTCACTATAGGGAGTTCTACAGTCC GACGATCNNNNNNAGCTCCTTTTTTTTTTTTTTTTTTTTTTTTTTV
CS2_030	GCCGGTAATACGACTCACTATAGGGAGTTCTACAGTCC GACGATCNNNNNNTCACCCGATTTTTTTTTTTTTTTTTTTTTTTTV
CS2_031	GCCGGTAATACGACTCACTATAGGGAGTTCTACAGTCC GACGATCNNNNNNGTTGCCACTTTTTTTTTTTTTTTTTTTTTTTTV
CS2_032	GCCGGTAATACGACTCACTATAGGGAGTTCTACAGTCC GACGATCNNNNNNTGTACCAATTTTTTTTTTTTTTTTTTTTTTTTV
CS2_033	GCCGGTAATACGACTCACTATAGGGAGTTCTACAGTCC GACGATCNNNNNNAACGAGGTTTTTTTTTTTTTTTTTTTTTTTTTV
CS2_034	GCCGGTAATACGACTCACTATAGGGAGTTCTACAGTCC GACGATCNNNNNNAGCCACCATTTTTTTTTTTTTTTTTTTTTTTTV
CS2_035	GCCGGTAATACGACTCACTATAGGGAGTTCTACAGTCC GACGATCNNNNNNGGTAATCATTTTTTTTTTTTTTTTTTTTTTTTV
CS2_036	GCCGGTAATACGACTCACTATAGGGAGTTCTACAGTCC GACGATCNNNNNNCCAGTCCATTTTTTTTTTTTTTTTTTTTTTTTV
CS2_037	GCCGGTAATACGACTCACTATAGGGAGTTCTACAGTCC GACGATCNNNNNNACCTCAGCTTTTTTTTTTTTTTTTTTTTTTTTV
CS2_038	GCCGGTAATACGACTCACTATAGGGAGTTCTACAGTCC GACGATCNNNNNNGGTGGACTTTTTTTTTTTTTTTTTTTTTTTTTV
CS2_039	GCCGGTAATACGACTCACTATAGGGAGTTCTACAGTCC GACGATCNNNNNNGACAAACCTTTTTTTTTTTTTTTTTTTTTTTTV
CS2_040	GCCGGTAATACGACTCACTATAGGGAGTTCTACAGTCC GACGATCNNNNNNTAACTCCGTTTTTTTTTTTTTTTTTTTTTTTTV
CS2_041	GCCGGTAATACGACTCACTATAGGGAGTTCTACAGTCC GACGATCNNNNNNACACCGTGTTTTTTTTTTTTTTTTTTTTTTTTV
CS2_042	GCCGGTAATACGACTCACTATAGGGAGTTCTACAGTCC GACGATCNNNNNNGTAGAACGTTTTTTTTTTTTTTTTTTTTTTTTV
CS2_043	GCCGGTAATACGACTCACTATAGGGAGTTCTACAGTCC GACGATCNNNNNNGGATTGACTTTTTTTTTTTTTTTTTTTTTTTTV
CS2_044	GCCGGTAATACGACTCACTATAGGGAGTTCTACAGTCC GACGATCNNNNNNACGTATCCTTTTTTTTTTTTTTTTTTTTTTTTV
CS2_045	GCCGGTAATACGACTCACTATAGGGAGTTCTACAGTCC GACGATCNNNNNNTTCGGAAATTTTTTTTTTTTTTTTTTTTTTTTV
CS2_046	GCCGGTAATACGACTCACTATAGGGAGTTCTACAGTCC GACGATCNNNNNNAGTTGTGTTTTTTTTTTTTTTTTTTTTTTTTTV
CS2_047	GCCGGTAATACGACTCACTATAGGGAGTTCTACAGTCC GACGATCNNNNNNAAGCACATTTTTTTTTTTTTTTTTTTTTTTTTV
CS2_048	GCCGGTAATACGACTCACTATAGGGAGTTCTACAGTCC GACGATCNNNNNNCTGTCATTTTTTTTTTTTTTTTTTTTTTTTTTV
CS2_049	GCCGGTAATACGACTCACTATAGGGAGTTCTACAGTCC GACGATCNNNNNNGTCCTATATTTTTTTTTTTTTTTTTTTTTTTTV
CS2_050	GCCGGTAATACGACTCACTATAGGGAGTTCTACAGTCC GACGATCNNNNNNCTACGCTGTTTTTTTTTTTTTTTTTTTTTTTTV
CS2_051	GCCGGTAATACGACTCACTATAGGGAGTTCTACAGTCC GACGATCNNNNNNGGGATTGTTTTTTTTTTTTTTTTTTTTTTTTTV
CS2_052	GCCGGTAATACGACTCACTATAGGGAGTTCTACAGTCC GACGATCNNNNNNTGATGTAGTTTTTTTTTTTTTTTTTTTTTTTTV
CS2_053	GCCGGTAATACGACTCACTATAGGGAGTTCTACAGTCC GACGATCNNNNNNTTCGCTGTTTTTTTTTTTTTTTTTTTTTTTTTV
CS2_054	GCCGGTAATACGACTCACTATAGGGAGTTCTACAGTCC GACGATCNNNNNNGAAGACTTTTTTTTTTTTTTTTTTTTTTTTTTV
CS2_055	GCCGGTAATACGACTCACTATAGGGAGTTCTACAGTCC GACGATCNNNNNNTCTGGGCATTTTTTTTTTTTTTTTTTTTTTTTV
CS2_056	GCCGGTAATACGACTCACTATAGGGAGTTCTACAGTCC GACGATCNNNNNNCAACTAGATTTTTTTTTTTTTTTTTTTTTTTTV
CS2_057	GCCGGTAATACGACTCACTATAGGGAGTTCTACAGTCC GACGATCNNNNNNCCATGGGATTTTTTTTTTTTTTTTTTTTTTTTV
CS2_058	GCCGGTAATACGACTCACTATAGGGAGTTCTACAGTCC GACGATCNNNNNNATGCGACGTTTTTTTTTTTTTTTTTTTTTTTTV
CS2_059	GCCGGTAATACGACTCACTATAGGGAGTTCTACAGTCC GACGATCNNNNNNGAGGGTAGTTTTTTTTTTTTTTTTTTTTTTTTV
CS2_060	GCCGGTAATACGACTCACTATAGGGAGTTCTACAGTCC GACGATCNNNNNNCGGGTGAATTTTTTTTTTTTTTTTTTTTTTTTV
CS2_061	GCCGGTAATACGACTCACTATAGGGAGTTCTACAGTCC GACGATCNNNNNNGCCATCTTTTTTTTTTTTTTTTTTTTTTTTTTV
CS2_062	GCCGGTAATACGACTCACTATAGGGAGTTCTACAGTCC GACGATCNNNNNNGCATAATCTTTTTTTTTTTTTTTTTTTTTTTTV
CS2_063	GCCGGTAATACGACTCACTATAGGGAGTTCTACAGTCC GACGATCNNNNNNTCTATGGTTTTTTTTTTTTTTTTTTTTTTTTTV
CS2_064	GCCGGTAATACGACTCACTATAGGGAGTTCTACAGTCC GACGATCNNNNNNAGGACTTATTTTTTTTTTTTTTTTTTTTTTTTV
CS2_065	GCCGGTAATACGACTCACTATAGGGAGTTCTACAGTCC GACGATCNNNNNNCGTGATTCTTTTTTTTTTTTTTTTTTTTTTTTV
CS2_066	GCCGGTAATACGACTCACTATAGGGAGTTCTACAGTCC GACGATCNNNNNNACTAGCGATTTTTTTTTTTTTTTTTTTTTTTTV
CS2_067	GCCGGTAATACGACTCACTATAGGGAGTTCTACAGTCC GACGATCNNNNNNGTAACTCCTTTTTTTTTTTTTTTTTTTTTTTTV
CS2_068	GCCGGTAATACGACTCACTATAGGGAGTTCTACAGTCC GACGATCNNNNNNCGGAAGTGTTTTTTTTTTTTTTTTTTTTTTTTV
CS2_069	GCCGGTAATACGACTCACTATAGGGAGTTCTACAGTCC GACGATCNNNNNNCCGAGTACTTTTTTTTTTTTTTTTTTTTTTTTV
CS2_070	GCCGGTAATACGACTCACTATAGGGAGTTCTACAGTCC GACGATCNNNNNNGACGCAATTTTTTTTTTTTTTTTTTTTTTTTTV
CS2_071	GCCGGTAATACGACTCACTATAGGGAGTTCTACAGTCC GACGATCNNNNNNACCTGGAGTTTTTTTTTTTTTTTTTTTTTTTTV
CS2_072	GCCGGTAATACGACTCACTATAGGGAGTTCTACAGTCC GACGATCNNNNNNCATGGGTTTTTTTTTTTTTTTTTTTTTTTTTTV
CS2_073	GCCGGTAATACGACTCACTATAGGGAGTTCTACAGTCC GACGATCNNNNNNATTCCTAGTTTTTTTTTTTTTTTTTTTTTTTTV
CS2_074	GCCGGTAATACGACTCACTATAGGGAGTTCTACAGTCC GACGATCNNNNNNAATCATGCTTTTTTTTTTTTTTTTTTTTTTTTV
CS2_075	GCCGGTAATACGACTCACTATAGGGAGTTCTACAGTCC GACGATCNNNNNNGCTTCCCTTTTTTTTTTTTTTTTTTTTTTTTTV
CS2_076	GCCGGTAATACGACTCACTATAGGGAGTTCTACAGTCC GACGATCNNNNNNAGGTAAAGTTTTTTTTTTTTTTTTTTTTTTTTV
CS2_077	GCCGGTAATACGACTCACTATAGGGAGTTCTACAGTCC GACGATCNNNNNNCCACAACTTTTTTTTTTTTTTTTTTTTTTTTTV
CS2_078	GCCGGTAATACGACTCACTATAGGGAGTTCTACAGTCC GACGATCNNNNNNACAGGCATTTTTTTTTTTTTTTTTTTTTTTTTV
CS2_079	GCCGGTAATACGACTCACTATAGGGAGTTCTACAGTCC GACGATCNNNNNNTTTGTGTCTTTTTTTTTTTTTTTTTTTTTTTTV
CS2_080	GCCGGTAATACGACTCACTATAGGGAGTTCTACAGTCC GACGATCNNNNNNTGAGCATATTTTTTTTTTTTTTTTTTTTTTTTV
CS2_081	GCCGGTAATACGACTCACTATAGGGAGTTCTACAGTCC GACGATCNNNNNNTTAGACGCTTTTTTTTTTTTTTTTTTTTTTTTV
CS2_082	GCCGGTAATACGACTCACTATAGGGAGTTCTACAGTCC GACGATCNNNNNNCGCTTGCTTTTTTTTTTTTTTTTTTTTTTTTTV
CS2_083	GCCGGTAATACGACTCACTATAGGGAGTTCTACAGTCC GACGATCNNNNNNAGTCTGCCTTTTTTTTTTTTTTTTTTTTTTTTV
CS2_084	GCCGGTAATACGACTCACTATAGGGAGTTCTACAGTCC GACGATCNNNNNNCATAGTCGTTTTTTTTTTTTTTTTTTTTTTTTV
CS2_085	GCCGGTAATACGACTCACTATAGGGAGTTCTACAGTCC GACGATCNNNNNNTCTTGCTGTTTTTTTTTTTTTTTTTTTTTTTTV
CS2_086	GCCGGTAATACGACTCACTATAGGGAGTTCTACAGTCC GACGATCNNNNNNGGGACAACTTTTTTTTTTTTTTTTTTTTTTTTV
CS2_087	GCCGGTAATACGACTCACTATAGGGAGTTCTACAGTCC GACGATCNNNNNNATATTCCCTTTTTTTTTTTTTTTTTTTTTTTTV
CS2_088	GCCGGTAATACGACTCACTATAGGGAGTTCTACAGTCC GACGATCNNNNNNTGTTAAGCTTTTTTTTTTTTTTTTTTTTTTTTV
CS2_089	GCCGGTAATACGACTCACTATAGGGAGTTCTACAGTCC GACGATCNNNNNNTACGCCTCTTTTTTTTTTTTTTTTTTTTTTTTV
CS2_090	GCCGGTAATACGACTCACTATAGGGAGTTCTACAGTCC GACGATCNNNNNNCACTTATCTTTTTTTTTTTTTTTTTTTTTTTTV
CS2_091	GCCGGTAATACGACTCACTATAGGGAGTTCTACAGTCC GACGATCNNNNNNACCGCTAATTTTTTTTTTTTTTTTTTTTTTTTV
CS2_092	GCCGGTAATACGACTCACTATAGGGAGTTCTACAGTCC GACGATCNNNNNNTAAGGTCCTTTTTTTTTTTTTTTTTTTTTTTTV
CS2_093	GCCGGTAATACGACTCACTATAGGGAGTTCTACAGTCC GACGATCNNNNNNGAAAGGTGTTTTTTTTTTTTTTTTTTTTTTTTV
CS2_094	GCCGGTAATACGACTCACTATAGGGAGTTCTACAGTCC GACGATCNNNNNNACGTTGTATTTTTTTTTTTTTTTTTTTTTTTTV
CS2_095	GCCGGTAATACGACTCACTATAGGGAGTTCTACAGTCC GACGATCNNNNNNGCAGAGAATTTTTTTTTTTTTTTTTTTTTTTTV
CS2_096	GCCGGTAATACGACTCACTATAGGGAGTTCTACAGTCC GACGATCNNNNNNGCATTTGGTTTTTTTTTTTTTTTTTTTTTTTTV
CS2_097	GCCGGTAATACGACTCACTATAGGGAGTTCTACAGTCC GACGATCNNNNNNTAGTGTGCTTTTTTTTTTTTTTTTTTTTTTTTV
CS2_098	GCCGGTAATACGACTCACTATAGGGAGTTCTACAGTCC GACGATCNNNNNNTACAAGGGTTTTTTTTTTTTTTTTTTTTTTTTV
CS2_099	GCCGGTAATACGACTCACTATAGGGAGTTCTACAGTCC GACGATCNNNNNNGGACTACTTTTTTTTTTTTTTTTTTTTTTTTTV
CS2_100	GCCGGTAATACGACTCACTATAGGGAGTTCTACAGTCC GACGATCNNNNNNTCCCTAGATTTTTTTTTTTTTTTTTTTTTTTTV
CS2_101	GCCGGTAATACGACTCACTATAGGGAGTTCTACAGTCC GACGATCNNNNNNATGAGCAGTTTTTTTTTTTTTTTTTTTTTTTTV
CS2_102	GCCGGTAATACGACTCACTATAGGGAGTTCTACAGTCC GACGATCNNNNNNTACTGCTGTTTTTTTTTTTTTTTTTTTTTTTTV
CS2_103	GCCGGTAATACGACTCACTATAGGGAGTTCTACAGTCC GACGATCNNNNNNCTGACTGTTTTTTTTTTTTTTTTTTTTTTTTTV
CS2_104	GCCGGTAATACGACTCACTATAGGGAGTTCTACAGTCC GACGATCNNNNNNCAGCGATTTTTTTTTTTTTTTTTTTTTTTTTTV
CS2_105	GCCGGTAATACGACTCACTATAGGGAGTTCTACAGTCC GACGATCNNNNNNGTTCGCTATTTTTTTTTTTTTTTTTTTTTTTTV
CS2_106	GCCGGTAATACGACTCACTATAGGGAGTTCTACAGTCC GACGATCNNNNNNCATCTCACTTTTTTTTTTTTTTTTTTTTTTTTV
CS2_107	GCCGGTAATACGACTCACTATAGGGAGTTCTACAGTCC GACGATCNNNNNNTCTGCCTATTTTTTTTTTTTTTTTTTTTTTTTV
CS2_108	GCCGGTAATACGACTCACTATAGGGAGTTCTACAGTCC GACGATCNNNNNNCTGGCTAATTTTTTTTTTTTTTTTTTTTTTTTV
CS2_109	GCCGGTAATACGACTCACTATAGGGAGTTCTACAGTCC GACGATCNNNNNNGATTGCTCTTTTTTTTTTTTTTTTTTTTTTTTV
CS2_110	GCCGGTAATACGACTCACTATAGGGAGTTCTACAGTCC GACGATCNNNNNNGGGTTATGTTTTTTTTTTTTTTTTTTTTTTTTV
CS2_111	GCCGGTAATACGACTCACTATAGGGAGTTCTACAGTCC GACGATCNNNNNNCTTCGTACTTTTTTTTTTTTTTTTTTTTTTTTV
CS2_112	GCCGGTAATACGACTCACTATAGGGAGTTCTACAGTCC GACGATCNNNNNNGAAACTGCTTTTTTTTTTTTTTTTTTTTTTTTV
CS2_113	GCCGGTAATACGACTCACTATAGGGAGTTCTACAGTCC GACGATCNNNNNNTACCAGACTTTTTTTTTTTTTTTTTTTTTTTTV
CS2_114	GCCGGTAATACGACTCACTATAGGGAGTTCTACAGTCC GACGATCNNNNNNTTGCAACCTTTTTTTTTTTTTTTTTTTTTTTTV
CS2_115	GCCGGTAATACGACTCACTATAGGGAGTTCTACAGTCC GACGATCNNNNNNTTAGGACGTTTTTTTTTTTTTTTTTTTTTTTTV
CS2_116	GCCGGTAATACGACTCACTATAGGGAGTTCTACAGTCC GACGATCNNNNNNTATCCACGTTTTTTTTTTTTTTTTTTTTTTTTV
CS2_117	GCCGGTAATACGACTCACTATAGGGAGTTCTACAGTCC GACGATCNNNNNNTCTAGAGGTTTTTTTTTTTTTTTTTTTTTTTTV
CS2_118	GCCGGTAATACGACTCACTATAGGGAGTTCTACAGTCC GACGATCNNNNNNCAGATCGTTTTTTTTTTTTTTTTTTTTTTTTTV
CS2_119	GCCGGTAATACGACTCACTATAGGGAGTTCTACAGTCC GACGATCNNNNNNATGTGCGTTTTTTTTTTTTTTTTTTTTTTTTTV
CS2_120	GCCGGTAATACGACTCACTATAGGGAGTTCTACAGTCC GACGATCNNNNNNAAGTCTCGTTTTTTTTTTTTTTTTTTTTTTTTV
CS2_121	GCCGGTAATACGACTCACTATAGGGAGTTCTACAGTCC GACGATCNNNNNNCTAGCAACTTTTTTTTTTTTTTTTTTTTTTTTV
CS2_122	GCCGGTAATACGACTCACTATAGGGAGTTCTACAGTCC GACGATCNNNNNNTTCCTACCTTTTTTTTTTTTTTTTTTTTTTTTV
CS2_123	GCCGGTAATACGACTCACTATAGGGAGTTCTACAGTCC GACGATCNNNNNNTCCTAGCTTTTTTTTTTTTTTTTTTTTTTTTTV
CS2_124	GCCGGTAATACGACTCACTATAGGGAGTTCTACAGTCC GACGATCNNNNNNGGTTCTGATTTTTTTTTTTTTTTTTTTTTTTTV
CS2_125	GCCGGTAATACGACTCACTATAGGGAGTTCTACAGTCC GACGATCNNNNNNACGTACTGTTTTTTTTTTTTTTTTTTTTTTTTV
CS2_126	GCCGGTAATACGACTCACTATAGGGAGTTCTACAGTCC GACGATCNNNNNNGTGAACTCTTTTTTTTTTTTTTTTTTTTTTTTV
CS2_127	GCCGGTAATACGACTCACTATAGGGAGTTCTACAGTCC GACGATCNNNNNNGGCGATTTTTTTTTTTTTTTTTTTTTTTTTTTV
CS2_128	GCCGGTAATACGACTCACTATAGGGAGTTCTACAGTCC GACGATCNNNNNNAATCGGCATTTTTTTTTTTTTTTTTTTTTTTTV
CS2_129	GCCGGTAATACGACTCACTATAGGGAGTTCTACAGTCC GACGATCNNNNNNGCGTATAGTTTTTTTTTTTTTTTTTTTTTTTTV
CS2_130	GCCGGTAATACGACTCACTATAGGGAGTTCTACAGTCC GACGATCNNNNNNCCGATTCTTTTTTTTTTTTTTTTTTTTTTTTTV
CS2_131	GCCGGTAATACGACTCACTATAGGGAGTTCTACAGTCC GACGATCNNNNNNCTATAGGCTTTTTTTTTTTTTTTTTTTTTTTTV
CS2_132	GCCGGTAATACGACTCACTATAGGGAGTTCTACAGTCC GACGATCNNNNNNCTTGTGCATTTTTTTTTTTTTTTTTTTTTTTTV
CS2_133	GCCGGTAATACGACTCACTATAGGGAGTTCTACAGTCC GACGATCNNNNNNCAGTGACATTTTTTTTTTTTTTTTTTTTTTTTV
CS2_134	GCCGGTAATACGACTCACTATAGGGAGTTCTACAGTCC GACGATCNNNNNNACGCTCTTTTTTTTTTTTTTTTTTTTTTTTTTV
CS2_135	GCCGGTAATACGACTCACTATAGGGAGTTCTACAGTCC GACGATCNNNNNNATAGGAGCTTTTTTTTTTTTTTTTTTTTTTTTV
CS2_136	GCCGGTAATACGACTCACTATAGGGAGTTCTACAGTCC GACGATCNNNNNNGTTCTGCTTTTTTTTTTTTTTTTTTTTTTTTTV
CS2_137	GCCGGTAATACGACTCACTATAGGGAGTTCTACAGTCC GACGATCNNNNNNTAGACGCTTTTTTTTTTTTTTTTTTTTTTTTTV
CS2_138	GCCGGTAATACGACTCACTATAGGGAGTTCTACAGTCC GACGATCNNNNNNCGTATCAGTTTTTTTTTTTTTTTTTTTTTTTTV
CS2_139	GCCGGTAATACGACTCACTATAGGGAGTTCTACAGTCC GACGATCNNNNNNTTGTTCCGTTTTTTTTTTTTTTTTTTTTTTTTV
CS2_140	GCCGGTAATACGACTCACTATAGGGAGTTCTACAGTCC GACGATCNNNNNNTAGGTCACTTTTTTTTTTTTTTTTTTTTTTTTV
CS2_141	GCCGGTAATACGACTCACTATAGGGAGTTCTACAGTCC GACGATCNNNNNNATACACGGTTTTTTTTTTTTTTTTTTTTTTTTV
CS2_142	GCCGGTAATACGACTCACTATAGGGAGTTCTACAGTCC GACGATCNNNNNNCGAGAATGTTTTTTTTTTTTTTTTTTTTTTTTV
CS2_143	GCCGGTAATACGACTCACTATAGGGAGTTCTACAGTCC GACGATCNNNNNNCGCTATAGTTTTTTTTTTTTTTTTTTTTTTTTV
CS2_144	GCCGGTAATACGACTCACTATAGGGAGTTCTACAGTCC GACGATCNNNNNNGTATCGCTTTTTTTTTTTTTTTTTTTTTTTTTV
CS2_145	GCCGGTAATACGACTCACTATAGGGAGTTCTACAGTCC GACGATCNNNNNNCGGTGTTTTTTTTTTTTTTTTTTTTTTTTTTTV
CS2_146	GCCGGTAATACGACTCACTATAGGGAGTTCTACAGTCC GACGATCNNNNNNCAAGGTGTTTTTTTTTTTTTTTTTTTTTTTTTV
CS2_147	GCCGGTAATACGACTCACTATAGGGAGTTCTACAGTCC GACGATCNNNNNNAGAACCACTTTTTTTTTTTTTTTTTTTTTTTTV
CS2_148	GCCGGTAATACGACTCACTATAGGGAGTTCTACAGTCC GACGATCNNNNNNAAGCTGCATTTTTTTTTTTTTTTTTTTTTTTTV
CS2_149	GCCGGTAATACGACTCACTATAGGGAGTTCTACAGTCC GACGATCNNNNNNACGGATGTTTTTTTTTTTTTTTTTTTTTTTTTV
CS2_150	GCCGGTAATACGACTCACTATAGGGAGTTCTACAGTCC GACGATCNNNNNNAGTGGGATTTTTTTTTTTTTTTTTTTTTTTTTV
CS2_151	GCCGGTAATACGACTCACTATAGGGAGTTCTACAGTCC GACGATCNNNNNNAGGGACAATTTTTTTTTTTTTTTTTTTTTTTTV
CS2_152	GCCGGTAATACGACTCACTATAGGGAGTTCTACAGTCC GACGATCNNNNNNGTGTAACCTTTTTTTTTTTTTTTTTTTTTTTTV
CS2_153	GCCGGTAATACGACTCACTATAGGGAGTTCTACAGTCC GACGATCNNNNNNCAAGAGACTTTTTTTTTTTTTTTTTTTTTTTTV
CS2_154	GCCGGTAATACGACTCACTATAGGGAGTTCTACAGTCC GACGATCNNNNNNGTCCGTAATTTTTTTTTTTTTTTTTTTTTTTTV
CS2_155	GCCGGTAATACGACTCACTATAGGGAGTTCTACAGTCC GACGATCNNNNNNTGGTTGTCTTTTTTTTTTTTTTTTTTTTTTTTV
CS2_156	GCCGGTAATACGACTCACTATAGGGAGTTCTACAGTCC GACGATCNNNNNNAGGCATCTTTTTTTTTTTTTTTTTTTTTTTTTV
CS2_157	GCCGGTAATACGACTCACTATAGGGAGTTCTACAGTCC GACGATCNNNNNNGTCTACCTTTTTTTTTTTTTTTTTTTTTTTTTV
CS2_158	GCCGGTAATACGACTCACTATAGGGAGTTCTACAGTCC GACGATCNNNNNNGTTCAGTGTTTTTTTTTTTTTTTTTTTTTTTTV
CS2_159	GCCGGTAATACGACTCACTATAGGGAGTTCTACAGTCC GACGATCNNNNNNGCCACAAATTTTTTTTTTTTTTTTTTTTTTTTV
CS2_160	GCCGGTAATACGACTCACTATAGGGAGTTCTACAGTCC GACGATCNNNNNNGAGAACGATTTTTTTTTTTTTTTTTTTTTTTTV
CS2_161	GCCGGTAATACGACTCACTATAGGGAGTTCTACAGTCC GACGATCNNNNNNGCTGTAACTTTTTTTTTTTTTTTTTTTTTTTTV
CS2_162	GCCGGTAATACGACTCACTATAGGGAGTTCTACAGTCC GACGATCNNNNNNTCAGCTTGTTTTTTTTTTTTTTTTTTTTTTTTV
CS2_163	GCCGGTAATACGACTCACTATAGGGAGTTCTACAGTCC GACGATCNNNNNNTTCCCTCATTTTTTTTTTTTTTTTTTTTTTTTV
CS2_164	GCCGGTAATACGACTCACTATAGGGAGTTCTACAGTCC GACGATCNNNNNNTCGACTCATTTTTTTTTTTTTTTTTTTTTTTTV
CS2_165	GCCGGTAATACGACTCACTATAGGGAGTTCTACAGTCC GACGATCNNNNNNGTGATGTCTTTTTTTTTTTTTTTTTTTTTTTTV
CS2_166	GCCGGTAATACGACTCACTATAGGGAGTTCTACAGTCC GACGATCNNNNNNATCGGTTGTTTTTTTTTTTTTTTTTTTTTTTTV
CS2_167	GCCGGTAATACGACTCACTATAGGGAGTTCTACAGTCC GACGATCNNNNNNCCATTTCCTTTTTTTTTTTTTTTTTTTTTTTTV
CS2_168	GCCGGTAATACGACTCACTATAGGGAGTTCTACAGTCC GACGATCNNNNNNCTGAAGGATTTTTTTTTTTTTTTTTTTTTTTTV
CS2_169	GCCGGTAATACGACTCACTATAGGGAGTTCTACAGTCC GACGATCNNNNNNGAGTCTGTTTTTTTTTTTTTTTTTTTTTTTTTV
CS2_170	GCCGGTAATACGACTCACTATAGGGAGTTCTACAGTCC GACGATCNNNNNNTCGCCATTTTTTTTTTTTTTTTTTTTTTTTTTV
CS2_171	GCCGGTAATACGACTCACTATAGGGAGTTCTACAGTCC GACGATCNNNNNNCGGTAATCTTTTTTTTTTTTTTTTTTTTTTTTV
CS2_172	GCCGGTAATACGACTCACTATAGGGAGTTCTACAGTCC GACGATCNNNNNNCCTGACAATTTTTTTTTTTTTTTTTTTTTTTTV
CS2_173	GCCGGTAATACGACTCACTATAGGGAGTTCTACAGTCC GACGATCNNNNNNAAGACAGCTTTTTTTTTTTTTTTTTTTTTTTTV
CS2_174	GCCGGTAATACGACTCACTATAGGGAGTTCTACAGTCC GACGATCNNNNNNTGCGGTATTTTTTTTTTTTTTTTTTTTTTTTTV
CS2_175	GCCGGTAATACGACTCACTATAGGGAGTTCTACAGTCC GACGATCNNNNNNTATCTCGCTTTTTTTTTTTTTTTTTTTTTTTTV
CS2_176	GCCGGTAATACGACTCACTATAGGGAGTTCTACAGTCC GACGATCNNNNNNTTCACGTGTTTTTTTTTTTTTTTTTTTTTTTTV
CS2_177	GCCGGTAATACGACTCACTATAGGGAGTTCTACAGTCC GACGATCNNNNNNCCCCTATTTTTTTTTTTTTTTTTTTTTTTTTTV
CS2_178	GCCGGTAATACGACTCACTATAGGGAGTTCTACAGTCC GACGATCNNNNNNTATCCTGCTTTTTTTTTTTTTTTTTTTTTTTTV
CS2_179	GCCGGTAATACGACTCACTATAGGGAGTTCTACAGTCC GACGATCNNNNNNCCTTCGTATTTTTTTTTTTTTTTTTTTTTTTTV
CS2_180	GCCGGTAATACGACTCACTATAGGGAGTTCTACAGTCC GACGATCNNNNNNCAAAGTGGTTTTTTTTTTTTTTTTTTTTTTTTV
CS2_181	GCCGGTAATACGACTCACTATAGGGAGTTCTACAGTCC GACGATCNNNNNNGTCTCACATTTTTTTTTTTTTTTTTTTTTTTTV
CS2_182	GCCGGTAATACGACTCACTATAGGGAGTTCTACAGTCC GACGATCNNNNNNCAGATACCTTTTTTTTTTTTTTTTTTTTTTTTV
CS2_183	GCCGGTAATACGACTCACTATAGGGAGTTCTACAGTCC GACGATCNNNNNNCCTACACATTTTTTTTTTTTTTTTTTTTTTTTV
CS2_184	GCCGGTAATACGACTCACTATAGGGAGTTCTACAGTCC GACGATCNNNNNNAGCAGAACTTTTTTTTTTTTTTTTTTTTTTTTV
CS2_185	GCCGGTAATACGACTCACTATAGGGAGTTCTACAGTCC GACGATCNNNNNNTTTGAGGGTTTTTTTTTTTTTTTTTTTTTTTTV
CS2_186	GCCGGTAATACGACTCACTATAGGGAGTTCTACAGTCC GACGATCNNNNNNAAACAGGCTTTTTTTTTTTTTTTTTTTTTTTTV
CS2_187	GCCGGTAATACGACTCACTATAGGGAGTTCTACAGTCC GACGATCNNNNNNTGATCCTCTTTTTTTTTTTTTTTTTTTTTTTTV
CS2_188	GCCGGTAATACGACTCACTATAGGGAGTTCTACAGTCC GACGATCNNNNNNGAGAAGAGTTTTTTTTTTTTTTTTTTTTTTTTV
CS2_189	GCCGGTAATACGACTCACTATAGGGAGTTCTACAGTCC GACGATCNNNNNNCGTAATCGTTTTTTTTTTTTTTTTTTTTTTTTV
CS2_190	GCCGGTAATACGACTCACTATAGGGAGTTCTACAGTCC GACGATCNNNNNNCGAATGCATTTTTTTTTTTTTTTTTTTTTTTTV
CS2_191	GCCGGTAATACGACTCACTATAGGGAGTTCTACAGTCC GACGATCNNNNNNTGAAAGCGTTTTTTTTTTTTTTTTTTTTTTTTV
CS2_192	GCCGGTAATACGACTCACTATAGGGAGTTCTACAGTCC GACGATCNNNNNNCGTAGAAGTTTTTTTTTTTTTTTTTTTTTTTTV
CS2_193	GCCGGTAATACGACTCACTATAGGGAGTTCTACAGTCC GACGATCNNNNNNCCAGAAAGTTTTTTTTTTTTTTTTTTTTTTTTV
CS2_194	GCCGGTAATACGACTCACTATAGGGAGTTCTACAGTCC GACGATCNNNNNNCTTACGACTTTTTTTTTTTTTTTTTTTTTTTTV
CS2_195	GCCGGTAATACGACTCACTATAGGGAGTTCTACAGTCC GACGATCNNNNNNCCGCATTTTTTTTTTTTTTTTTTTTTTTTTTTV
CS2_196	GCCGGTAATACGACTCACTATAGGGAGTTCTACAGTCC GACGATCNNNNNNACGATCCTTTTTTTTTTTTTTTTTTTTTTTTTV
CS2_197	GCCGGTAATACGACTCACTATAGGGAGTTCTACAGTCC GACGATCNNNNNNAGGATGGATTTTTTTTTTTTTTTTTTTTTTTTV
CS2_198	GCCGGTAATACGACTCACTATAGGGAGTTCTACAGTCC GACGATCNNNNNNTCGGTTGATTTTTTTTTTTTTTTTTTTTTTTTV
CS2_199	GCCGGTAATACGACTCACTATAGGGAGTTCTACAGTCC GACGATCNNNNNNTCTGTGAGTTTTTTTTTTTTTTTTTTTTTTTTV
CS2_200	GCCGGTAATACGACTCACTATAGGGAGTTCTACAGTCC GACGATCNNNNNNACCACGATTTTTTTTTTTTTTTTTTTTTTTTTV
CS2_201	GCCGGTAATACGACTCACTATAGGGAGTTCTACAGTCC GACGATCNNNNNNGGCTCTATTTTTTTTTTTTTTTTTTTTTTTTTV
CS2_202	GCCGGTAATACGACTCACTATAGGGAGTTCTACAGTCC GACGATCNNNNNNTACTGCACTTTTTTTTTTTTTTTTTTTTTTTTV
CS2_203	GCCGGTAATACGACTCACTATAGGGAGTTCTACAGTCC GACGATCNNNNNNCATGTCACTTTTTTTTTTTTTTTTTTTTTTTTV
CS2_204	GCCGGTAATACGACTCACTATAGGGAGTTCTACAGTCC GACGATCNNNNNNAAGGAGCATTTTTTTTTTTTTTTTTTTTTTTTV
CS2_205	GCCGGTAATACGACTCACTATAGGGAGTTCTACAGTCC GACGATCNNNNNNAACCGCTTTTTTTTTTTTTTTTTTTTTTTTTTV
CS2_206	GCCGGTAATACGACTCACTATAGGGAGTTCTACAGTCC GACGATCNNNNNNCAACCATGTTTTTTTTTTTTTTTTTTTTTTTTV
CS2_207	GCCGGTAATACGACTCACTATAGGGAGTTCTACAGTCC GACGATCNNNNNNAGAACAGGTTTTTTTTTTTTTTTTTTTTTTTTV
CS2_208	GCCGGTAATACGACTCACTATAGGGAGTTCTACAGTCC GACGATCNNNNNNTAAGCCGTTTTTTTTTTTTTTTTTTTTTTTTTV
CS2_209	GCCGGTAATACGACTCACTATAGGGAGTTCTACAGTCC GACGATCNNNNNNGATGCTCTTTTTTTTTTTTTTTTTTTTTTTTTV
CS2_210	GCCGGTAATACGACTCACTATAGGGAGTTCTACAGTCC GACGATCNNNNNNCTAGTTCCTTTTTTTTTTTTTTTTTTTTTTTTV
CS2_211	GCCGGTAATACGACTCACTATAGGGAGTTCTACAGTCC GACGATCNNNNNNGATCACCTTTTTTTTTTTTTTTTTTTTTTTTTV
CS2_212	GCCGGTAATACGACTCACTATAGGGAGTTCTACAGTCC GACGATCNNNNNNGATCGAAGTTTTTTTTTTTTTTTTTTTTTTTTV
CS2_213	GCCGGTAATACGACTCACTATAGGGAGTTCTACAGTCC GACGATCNNNNNNGCTTCTTCTTTTTTTTTTTTTTTTTTTTTTTTV
CS2_214	GCCGGTAATACGACTCACTATAGGGAGTTCTACAGTCC GACGATCNNNNNNTGGTGAGTTTTTTTTTTTTTTTTTTTTTTTTTV
CS2_215	GCCGGTAATACGACTCACTATAGGGAGTTCTACAGTCC GACGATCNNNNNNCACTATCCTTTTTTTTTTTTTTTTTTTTTTTTV
CS2_216	GCCGGTAATACGACTCACTATAGGGAGTTCTACAGTCC GACGATCNNNNNNGTAATCCGTTTTTTTTTTTTTTTTTTTTTTTTV
CS2_217	GCCGGTAATACGACTCACTATAGGGAGTTCTACAGTCC GACGATCNNNNNNCAGATAGCTTTTTTTTTTTTTTTTTTTTTTTTV
CS2_218	GCCGGTAATACGACTCACTATAGGGAGTTCTACAGTCC GACGATCNNNNNNCCGTCTAATTTTTTTTTTTTTTTTTTTTTTTTV
CS2_219	GCCGGTAATACGACTCACTATAGGGAGTTCTACAGTCC GACGATCNNNNNNTACCTGTCTTTTTTTTTTTTTTTTTTTTTTTTV
CS2_220	GCCGGTAATACGACTCACTATAGGGAGTTCTACAGTCC GACGATCNNNNNNTATTCGGGTTTTTTTTTTTTTTTTTTTTTTTTV
CS2_221	GCCGGTAATACGACTCACTATAGGGAGTTCTACAGTCC GACGATCNNNNNNGTTGGTGATTTTTTTTTTTTTTTTTTTTTTTTV
CS2_222	GCCGGTAATACGACTCACTATAGGGAGTTCTACAGTCC GACGATCNNNNNNTAGCTACCTTTTTTTTTTTTTTTTTTTTTTTTV
CS2_223	GCCGGTAATACGACTCACTATAGGGAGTTCTACAGTCC GACGATCNNNNNNGACTTGAGTTTTTTTTTTTTTTTTTTTTTTTTV
CS2_224	GCCGGTAATACGACTCACTATAGGGAGTTCTACAGTCC GACGATCNNNNNNTTCAGCGTTTTTTTTTTTTTTTTTTTTTTTTTV
CS2_225	GCCGGTAATACGACTCACTATAGGGAGTTCTACAGTCC GACGATCNNNNNNACAGAAGCTTTTTTTTTTTTTTTTTTTTTTTTV
CS2_226	GCCGGTAATACGACTCACTATAGGGAGTTCTACAGTCC GACGATCNNNNNNACGCGTAATTTTTTTTTTTTTTTTTTTTTTTTV
CS2_227	GCCGGTAATACGACTCACTATAGGGAGTTCTACAGTCC GACGATCNNNNNNCATAGCTCTTTTTTTTTTTTTTTTTTTTTTTTV
CS2_228	GCCGGTAATACGACTCACTATAGGGAGTTCTACAGTCC GACGATCNNNNNNACCCATCTTTTTTTTTTTTTTTTTTTTTTTTTV
CS2_229	GCCGGTAATACGACTCACTATAGGGAGTTCTACAGTCC GACGATCNNNNNNGCAATCGATTTTTTTTTTTTTTTTTTTTTTTTV
CS2_230	GCCGGTAATACGACTCACTATAGGGAGTTCTACAGTCC GACGATCNNNNNNTCCAATCGTTTTTTTTTTTTTTTTTTTTTTTTV
CS2_231	GCCGGTAATACGACTCACTATAGGGAGTTCTACAGTCC GACGATCNNNNNNTTCTCGGATTTTTTTTTTTTTTTTTTTTTTTTV
CS2_232	GCCGGTAATACGACTCACTATAGGGAGTTCTACAGTCC GACGATCNNNNNNTATGACCCTTTTTTTTTTTTTTTTTTTTTTTTV
CS2_233	GCCGGTAATACGACTCACTATAGGGAGTTCTACAGTCC GACGATCNNNNNNTTCAGACCTTTTTTTTTTTTTTTTTTTTTTTTV
CS2_234	GCCGGTAATACGACTCACTATAGGGAGTTCTACAGTCC GACGATCNNNNNNGAGAGAGATTTTTTTTTTTTTTTTTTTTTTTTV
CS2_235	GCCGGTAATACGACTCACTATAGGGAGTTCTACAGTCC GACGATCNNNNNNATGCTCTGTTTTTTTTTTTTTTTTTTTTTTTTV
CS2_236	GCCGGTAATACGACTCACTATAGGGAGTTCTACAGTCC GACGATCNNNNNNTGACCAAGTTTTTTTTTTTTTTTTTTTTTTTTV
CS2_237	GCCGGTAATACGACTCACTATAGGGAGTTCTACAGTCC GACGATCNNNNNNGAGCAAACTTTTTTTTTTTTTTTTTTTTTTTTV
CS2_238	GCCGGTAATACGACTCACTATAGGGAGTTCTACAGTCC GACGATCNNNNNNGTCGATCTTTTTTTTTTTTTTTTTTTTTTTTTV
CS2_239	GCCGGTAATACGACTCACTATAGGGAGTTCTACAGTCC GACGATCNNNNNNCTCTTTGCTTTTTTTTTTTTTTTTTTTTTTTTV
CS2_240	GCCGGTAATACGACTCACTATAGGGAGTTCTACAGTCC GACGATCNNNNNNAAGGTCAGTTTTTTTTTTTTTTTTTTTTTTTTV
CS2_241	GCCGGTAATACGACTCACTATAGGGAGTTCTACAGTCC GACGATCNNNNNNATGCCTCATTTTTTTTTTTTTTTTTTTTTTTTV
CS2_242	GCCGGTAATACGACTCACTATAGGGAGTTCTACAGTCC GACGATCNNNNNNTCCGAACATTTTTTTTTTTTTTTTTTTTTTTTV
CS2_243	GCCGGTAATACGACTCACTATAGGGAGTTCTACAGTCC GACGATCNNNNNNCTGCGAAATTTTTTTTTTTTTTTTTTTTTTTTV
CS2_244	GCCGGTAATACGACTCACTATAGGGAGTTCTACAGTCC GACGATCNNNNNNTGGGTTTCTTTTTTTTTTTTTTTTTTTTTTTTV
CS2_245	GCCGGTAATACGACTCACTATAGGGAGTTCTACAGTCC GACGATCNNNNNNCAGTCCATTTTTTTTTTTTTTTTTTTTTTTTTV
CS2_246	GCCGGTAATACGACTCACTATAGGGAGTTCTACAGTCC GACGATCNNNNNNCGACTTACTTTTTTTTTTTTTTTTTTTTTTTTV
CS2_247	GCCGGTAATACGACTCACTATAGGGAGTTCTACAGTCC GACGATCNNNNNNTCGGAATCTTTTTTTTTTTTTTTTTTTTTTTTV
CS2_248	GCCGGTAATACGACTCACTATAGGGAGTTCTACAGTCC GACGATCNNNNNNCAGCTTTGTTTTTTTTTTTTTTTTTTTTTTTTV
CS2_249	GCCGGTAATACGACTCACTATAGGGAGTTCTACAGTCC GACGATCNNNNNNTGGTAGCTTTTTTTTTTTTTTTTTTTTTTTTTV
CS2_250	GCCGGTAATACGACTCACTATAGGGAGTTCTACAGTCC GACGATCNNNNNNTTATCCGGTTTTTTTTTTTTTTTTTTTTTTTTV
CS2_251	GCCGGTAATACGACTCACTATAGGGAGTTCTACAGTCC GACGATCNNNNNNGCATCAGTTTTTTTTTTTTTTTTTTTTTTTTTV
CS2_252	GCCGGTAATACGACTCACTATAGGGAGTTCTACAGTCC GACGATCNNNNNNCAATACGCTTTTTTTTTTTTTTTTTTTTTTTTV
CS2_253	GCCGGTAATACGACTCACTATAGGGAGTTCTACAGTCC GACGATCNNNNNNTAGGGGAATTTTTTTTTTTTTTTTTTTTTTTTV
CS2_254	GCCGGTAATACGACTCACTATAGGGAGTTCTACAGTCC GACGATCNNNNNNGCTTTGGATTTTTTTTTTTTTTTTTTTTTTTTV
CS2_255	GCCGGTAATACGACTCACTATAGGGAGTTCTACAGTCC GACGATCNNNNNNTCAGCACTTTTTTTTTTTTTTTTTTTTTTTTTV
CS2_256	GCCGGTAATACGACTCACTATAGGGAGTTCTACAGTCC GACGATCNNNNNNTGCGTGATTTTTTTTTTTTTTTTTTTTTTTTTV
CS2_257	GCCGGTAATACGACTCACTATAGGGAGTTCTACAGTCC GACGATCNNNNNNGTAGTGAGTTTTTTTTTTTTTTTTTTTTTTTTV
CS2_258	GCCGGTAATACGACTCACTATAGGGAGTTCTACAGTCC GACGATCNNNNNNGTGGTGTATTTTTTTTTTTTTTTTTTTTTTTTV
CS2_259	GCCGGTAATACGACTCACTATAGGGAGTTCTACAGTCC GACGATCNNNNNNTCATGAGGTTTTTTTTTTTTTTTTTTTTTTTTV
CS2_260	GCCGGTAATACGACTCACTATAGGGAGTTCTACAGTCC GACGATCNNNNNNTCCAGCTATTTTTTTTTTTTTTTTTTTTTTTTV
CS2_261	GCCGGTAATACGACTCACTATAGGGAGTTCTACAGTCC GACGATCNNNNNNGGATGATGTTTTTTTTTTTTTTTTTTTTTTTTV
CS2_262	GCCGGTAATACGACTCACTATAGGGAGTTCTACAGTCC GACGATCNNNNNNAGCACTCTTTTTTTTTTTTTTTTTTTTTTTTTV
CS2_263	GCCGGTAATACGACTCACTATAGGGAGTTCTACAGTCC GACGATCNNNNNNAAGCGAGTTTTTTTTTTTTTTTTTTTTTTTTTV
CS2_264	GCCGGTAATACGACTCACTATAGGGAGTTCTACAGTCC GACGATCNNNNNNTGATCTCCTTTTTTTTTTTTTTTTTTTTTTTTV
CS2_265	GCCGGTAATACGACTCACTATAGGGAGTTCTACAGTCC GACGATCNNNNNNACAGAGCTTTTTTTTTTTTTTTTTTTTTTTTTV
CS2_266	GCCGGTAATACGACTCACTATAGGGAGTTCTACAGTCC GACGATCNNNNNNATAGCTGCTTTTTTTTTTTTTTTTTTTTTTTTV
CS2_267	GCCGGTAATACGACTCACTATAGGGAGTTCTACAGTCC GACGATCNNNNNNTGATTCGCTTTTTTTTTTTTTTTTTTTTTTTTV
CS2_268	GCCGGTAATACGACTCACTATAGGGAGTTCTACAGTCC GACGATCNNNNNNATCGTGCATTTTTTTTTTTTTTTTTTTTTTTTV
CS2_269	GCCGGTAATACGACTCACTATAGGGAGTTCTACAGTCC GACGATCNNNNNNAGTCAGGATTTTTTTTTTTTTTTTTTTTTTTTV
CS2_270	GCCGGTAATACGACTCACTATAGGGAGTTCTACAGTCC GACGATCNNNNNNTTTTCGCCTTTTTTTTTTTTTTTTTTTTTTTTV
CS2_271	GCCGGTAATACGACTCACTATAGGGAGTTCTACAGTCC GACGATCNNNNNNAGGAGACTTTTTTTTTTTTTTTTTTTTTTTTTV
CS2_272	GCCGGTAATACGACTCACTATAGGGAGTTCTACAGTCC GACGATCNNNNNNGTTCCGATTTTTTTTTTTTTTTTTTTTTTTTTV
CS2_273	GCCGGTAATACGACTCACTATAGGGAGTTCTACAGTCC GACGATCNNNNNNTCGCGATATTTTTTTTTTTTTTTTTTTTTTTTV
CS2_274	GCCGGTAATACGACTCACTATAGGGAGTTCTACAGTCC GACGATCNNNNNNGGACGAATTTTTTTTTTTTTTTTTTTTTTTTTV
CS2_275	GCCGGTAATACGACTCACTATAGGGAGTTCTACAGTCC GACGATCNNNNNNTCGACAAGTTTTTTTTTTTTTTTTTTTTTTTTV
CS2_276	GCCGGTAATACGACTCACTATAGGGAGTTCTACAGTCC GACGATCNNNNNNGAACAGCATTTTTTTTTTTTTTTTTTTTTTTTV
CS2_277	GCCGGTAATACGACTCACTATAGGGAGTTCTACAGTCC GACGATCNNNNNNGTCCAAAGTTTTTTTTTTTTTTTTTTTTTTTTV
CS2_278	GCCGGTAATACGACTCACTATAGGGAGTTCTACAGTCC GACGATCNNNNNNCTGCTTCTTTTTTTTTTTTTTTTTTTTTTTTTV
CS2_279	GCCGGTAATACGACTCACTATAGGGAGTTCTACAGTCC GACGATCNNNNNNACCCTACATTTTTTTTTTTTTTTTTTTTTTTTV
CS2_280	GCCGGTAATACGACTCACTATAGGGAGTTCTACAGTCC GACGATCNNNNNNTCGTCCTTTTTTTTTTTTTTTTTTTTTTTTTTV
CS2_281	GCCGGTAATACGACTCACTATAGGGAGTTCTACAGTCC GACGATCNNNNNNGCTAATGGTTTTTTTTTTTTTTTTTTTTTTTTV
CS2_282	GCCGGTAATACGACTCACTATAGGGAGTTCTACAGTCC GACGATCNNNNNNGGAGTACATTTTTTTTTTTTTTTTTTTTTTTTV
CS2_283	GCCGGTAATACGACTCACTATAGGGAGTTCTACAGTCC GACGATCNNNNNNCGGTACTTTTTTTTTTTTTTTTTTTTTTTTTTV
CS2_284	GCCGGTAATACGACTCACTATAGGGAGTTCTACAGTCC GACGATCNNNNNNAACACGCATTTTTTTTTTTTTTTTTTTTTTTTV
CS2_285	GCCGGTAATACGACTCACTATAGGGAGTTCTACAGTCC GACGATCNNNNNNGCAAGAAGTTTTTTTTTTTTTTTTTTTTTTTTV
CS2_286	GCCGGTAATACGACTCACTATAGGGAGTTCTACAGTCC GACGATCNNNNNNCATGCACATTTTTTTTTTTTTTTTTTTTTTTTV
CS2_287	GCCGGTAATACGACTCACTATAGGGAGTTCTACAGTCC GACGATCNNNNNNGTTCTTGCTTTTTTTTTTTTTTTTTTTTTTTTV
CS2_288	GCCGGTAATACGACTCACTATAGGGAGTTCTACAGTCC GACGATCNNNNNNAGCGAACTTTTTTTTTTTTTTTTTTTTTTTTTV
CS2_289	GCCGGTAATACGACTCACTATAGGGAGTTCTACAGTCC GACGATCNNNNNNGTGTTCAGTTTTTTTTTTTTTTTTTTTTTTTTV
CS2_290	GCCGGTAATACGACTCACTATAGGGAGTTCTACAGTCC GACGATCNNNNNNTCTCGTCTTTTTTTTTTTTTTTTTTTTTTTTTV
CS2_291	GCCGGTAATACGACTCACTATAGGGAGTTCTACAGTCC GACGATCNNNNNNTACGGTGATTTTTTTTTTTTTTTTTTTTTTTTV
CS2_292	GCCGGTAATACGACTCACTATAGGGAGTTCTACAGTCC GACGATCNNNNNNGATGTACCTTTTTTTTTTTTTTTTTTTTTTTTV
CS2_293	GCCGGTAATACGACTCACTATAGGGAGTTCTACAGTCC GACGATCNNNNNNTACCACGATTTTTTTTTTTTTTTTTTTTTTTTV
CS2_294	GCCGGTAATACGACTCACTATAGGGAGTTCTACAGTCC GACGATCNNNNNNTCTGGTTCTTTTTTTTTTTTTTTTTTTTTTTTV
CS2_295	GCCGGTAATACGACTCACTATAGGGAGTTCTACAGTCC GACGATCNNNNNNCCTCTCAATTTTTTTTTTTTTTTTTTTTTTTTV
CS2_296	GCCGGTAATACGACTCACTATAGGGAGTTCTACAGTCC GACGATCNNNNNNGTATGCACTTTTTTTTTTTTTTTTTTTTTTTTV
CS2_297	GCCGGTAATACGACTCACTATAGGGAGTTCTACAGTCC GACGATCNNNNNNGGAGCTAATTTTTTTTTTTTTTTTTTTTTTTTV
CS2_298	GCCGGTAATACGACTCACTATAGGGAGTTCTACAGTCC GACGATCNNNNNNACCCCATTTTTTTTTTTTTTTTTTTTTTTTTTV
CS2_299	GCCGGTAATACGACTCACTATAGGGAGTTCTACAGTCC GACGATCNNNNNNAGTTCTCGTTTTTTTTTTTTTTTTTTTTTTTTV
CS2_300	GCCGGTAATACGACTCACTATAGGGAGTTCTACAGTCC GACGATCNNNNNNACCAAGGATTTTTTTTTTTTTTTTTTTTTTTTV
CS2_301	GCCGGTAATACGACTCACTATAGGGAGTTCTACAGTCC GACGATCNNNNNNGTGCGTATTTTTTTTTTTTTTTTTTTTTTTTTV
CS2_302	GCCGGTAATACGACTCACTATAGGGAGTTCTACAGTCC GACGATCNNNNNNAGTACGTGTTTTTTTTTTTTTTTTTTTTTTTTV
CS2_303	GCCGGTAATACGACTCACTATAGGGAGTTCTACAGTCC GACGATCNNNNNNAGAGGTGATTTTTTTTTTTTTTTTTTTTTTTTV
CS2_304	GCCGGTAATACGACTCACTATAGGGAGTTCTACAGTCC GACGATCNNNNNNGGGAAGATTTTTTTTTTTTTTTTTTTTTTTTTV
CS2_305	GCCGGTAATACGACTCACTATAGGGAGTTCTACAGTCC GACGATCNNNNNNCCAACGTTTTTTTTTTTTTTTTTTTTTTTTTTV
CS2_306	GCCGGTAATACGACTCACTATAGGGAGTTCTACAGTCC GACGATCNNNNNNGGGGATTTTTTTTTTTTTTTTTTTTTTTTTTTV
CS2_307	GCCGGTAATACGACTCACTATAGGGAGTTCTACAGTCC GACGATCNNNNNNGGCAACAATTTTTTTTTTTTTTTTTTTTTTTTV
CS2_308	GCCGGTAATACGACTCACTATAGGGAGTTCTACAGTCC GACGATCNNNNNNCAGTCAGATTTTTTTTTTTTTTTTTTTTTTTTV
CS2_309	GCCGGTAATACGACTCACTATAGGGAGTTCTACAGTCC GACGATCNNNNNNCGAAAGCTTTTTTTTTTTTTTTTTTTTTTTTTV
CS2_310	GCCGGTAATACGACTCACTATAGGGAGTTCTACAGTCC GACGATCNNNNNNAATGGTGGTTTTTTTTTTTTTTTTTTTTTTTTV
CS2_311	GCCGGTAATACGACTCACTATAGGGAGTTCTACAGTCC GACGATCNNNNNNTGGCACAATTTTTTTTTTTTTTTTTTTTTTTTV
CS2_312	GCCGGTAATACGACTCACTATAGGGAGTTCTACAGTCC GACGATCNNNNNNATGGGCTTTTTTTTTTTTTTTTTTTTTTTTTTV
CS2_313	GCCGGTAATACGACTCACTATAGGGAGTTCTACAGTCC GACGATCNNNNNNTGATCGGTTTTTTTTTTTTTTTTTTTTTTTTTV
CS2_314	GCCGGTAATACGACTCACTATAGGGAGTTCTACAGTCC GACGATCNNNNNNCTGATCACTTTTTTTTTTTTTTTTTTTTTTTTV
CS2_315	GCCGGTAATACGACTCACTATAGGGAGTTCTACAGTCC GACGATCNNNNNNCTCGTACTTTTTTTTTTTTTTTTTTTTTTTTTV
CS2_316	GCCGGTAATACGACTCACTATAGGGAGTTCTACAGTCC GACGATCNNNNNNCTACCGTATTTTTTTTTTTTTTTTTTTTTTTTV
CS2_317	GCCGGTAATACGACTCACTATAGGGAGTTCTACAGTCC GACGATCNNNNNNTTGTCCACTTTTTTTTTTTTTTTTTTTTTTTTV
CS2_318	GCCGGTAATACGACTCACTATAGGGAGTTCTACAGTCC GACGATCNNNNNNATTGGACCTTTTTTTTTTTTTTTTTTTTTTTTV
CS2_319	GCCGGTAATACGACTCACTATAGGGAGTTCTACAGTCC GACGATCNNNNNNTGAAAGGCTTTTTTTTTTTTTTTTTTTTTTTTV
CS2_320	GCCGGTAATACGACTCACTATAGGGAGTTCTACAGTCC GACGATCNNNNNNACATGTGCTTTTTTTTTTTTTTTTTTTTTTTTV
CS2_321	GCCGGTAATACGACTCACTATAGGGAGTTCTACAGTCC GACGATCNNNNNNCGATCCTATTTTTTTTTTTTTTTTTTTTTTTTV
CS2_322	GCCGGTAATACGACTCACTATAGGGAGTTCTACAGTCC GACGATCNNNNNNATGGCACTTTTTTTTTTTTTTTTTTTTTTTTTV
CS2_323	GCCGGTAATACGACTCACTATAGGGAGTTCTACAGTCC GACGATCNNNNNNTAGAGGGTTTTTTTTTTTTTTTTTTTTTTTTTV
CS2_324	GCCGGTAATACGACTCACTATAGGGAGTTCTACAGTCC GACGATCNNNNNNGTATCGTCTTTTTTTTTTTTTTTTTTTTTTTTV
CS2_325	GCCGGTAATACGACTCACTATAGGGAGTTCTACAGTCC GACGATCNNNNNNCACCATGTTTTTTTTTTTTTTTTTTTTTTTTTV
CS2_326	GCCGGTAATACGACTCACTATAGGGAGTTCTACAGTCC GACGATCNNNNNNTAGGAACGTTTTTTTTTTTTTTTTTTTTTTTTV
CS2_327	GCCGGTAATACGACTCACTATAGGGAGTTCTACAGTCC GACGATCNNNNNNTGATGCCATTTTTTTTTTTTTTTTTTTTTTTTV
CS2_328	GCCGGTAATACGACTCACTATAGGGAGTTCTACAGTCC GACGATCNNNNNNGAGTTGGTTTTTTTTTTTTTTTTTTTTTTTTTV
CS2_329	GCCGGTAATACGACTCACTATAGGGAGTTCTACAGTCC GACGATCNNNNNNTGAGAGAGTTTTTTTTTTTTTTTTTTTTTTTTV
CS2_330	GCCGGTAATACGACTCACTATAGGGAGTTCTACAGTCC GACGATCNNNNNNCCTGTAGATTTTTTTTTTTTTTTTTTTTTTTTV
CS2_331	GCCGGTAATACGACTCACTATAGGGAGTTCTACAGTCC GACGATCNNNNNNGGTGTTAGTTTTTTTTTTTTTTTTTTTTTTTTV
CS2_332	GCCGGTAATACGACTCACTATAGGGAGTTCTACAGTCC GACGATCNNNNNNGTCTTACCTTTTTTTTTTTTTTTTTTTTTTTTV
CS2_333	GCCGGTAATACGACTCACTATAGGGAGTTCTACAGTCC GACGATCNNNNNNAGACAACCTTTTTTTTTTTTTTTTTTTTTTTTV
CS2_334	GCCGGTAATACGACTCACTATAGGGAGTTCTACAGTCC GACGATCNNNNNNTGGCTTCATTTTTTTTTTTTTTTTTTTTTTTTV
CS2_335	GCCGGTAATACGACTCACTATAGGGAGTTCTACAGTCC GACGATCNNNNNNAGCTTCACTTTTTTTTTTTTTTTTTTTTTTTTV
CS2_336	GCCGGTAATACGACTCACTATAGGGAGTTCTACAGTCC GACGATCNNNNNNCAGTGTCATTTTTTTTTTTTTTTTTTTTTTTTV
CS2_337	GCCGGTAATACGACTCACTATAGGGAGTTCTACAGTCC GACGATCNNNNNNGTTATGCCTTTTTTTTTTTTTTTTTTTTTTTTV
CS2_338	GCCGGTAATACGACTCACTATAGGGAGTTCTACAGTCC GACGATCNNNNNNCGAACTGTTTTTTTTTTTTTTTTTTTTTTTTTV
CS2_339	GCCGGTAATACGACTCACTATAGGGAGTTCTACAGTCC GACGATCNNNNNNGATCCTGATTTTTTTTTTTTTTTTTTTTTTTTV
CS2_340	GCCGGTAATACGACTCACTATAGGGAGTTCTACAGTCC GACGATCNNNNNNCCAGATGATTTTTTTTTTTTTTTTTTTTTTTTV
CS2_341	GCCGGTAATACGACTCACTATAGGGAGTTCTACAGTCC GACGATCNNNNNNAACCTGCTTTTTTTTTTTTTTTTTTTTTTTTTV
CS2_342	GCCGGTAATACGACTCACTATAGGGAGTTCTACAGTCC GACGATCNNNNNNTATGGAGCTTTTTTTTTTTTTTTTTTTTTTTTV
CS2_343	GCCGGTAATACGACTCACTATAGGGAGTTCTACAGTCC GACGATCNNNNNNCACTCACTTTTTTTTTTTTTTTTTTTTTTTTTV
CS2_344	GCCGGTAATACGACTCACTATAGGGAGTTCTACAGTCC GACGATCNNNNNNGGGTAAGATTTTTTTTTTTTTTTTTTTTTTTTV
CS2_345	GCCGGTAATACGACTCACTATAGGGAGTTCTACAGTCC GACGATCNNNNNNCAAACGAGTTTTTTTTTTTTTTTTTTTTTTTTV
CS2_346	GCCGGTAATACGACTCACTATAGGGAGTTCTACAGTCC GACGATCNNNNNNAAAGGCTGTTTTTTTTTTTTTTTTTTTTTTTTV
CS2_347	GCCGGTAATACGACTCACTATAGGGAGTTCTACAGTCC GACGATCNNNNNNACAAGGCATTTTTTTTTTTTTTTTTTTTTTTTV
CS2_348	GCCGGTAATACGACTCACTATAGGGAGTTCTACAGTCC GACGATCNNNNNNAGTTTCGGTTTTTTTTTTTTTTTTTTTTTTTTV
CS2_349	GCCGGTAATACGACTCACTATAGGGAGTTCTACAGTCC GACGATCNNNNNNACCAGTTCTTTTTTTTTTTTTTTTTTTTTTTTV
CS2_350	GCCGGTAATACGACTCACTATAGGGAGTTCTACAGTCC GACGATCNNNNNNAATAGGGCTTTTTTTTTTTTTTTTTTTTTTTTV
CS2_351	GCCGGTAATACGACTCACTATAGGGAGTTCTACAGTCC GACGATCNNNNNNAACCCAACTTTTTTTTTTTTTTTTTTTTTTTTV
CS2_352	GCCGGTAATACGACTCACTATAGGGAGTTCTACAGTCC GACGATCNNNNNNCGCATAACTTTTTTTTTTTTTTTTTTTTTTTTV
CS2_353	GCCGGTAATACGACTCACTATAGGGAGTTCTACAGTCC GACGATCNNNNNNGTGCTAGTTTTTTTTTTTTTTTTTTTTTTTTTV
CS2_354	GCCGGTAATACGACTCACTATAGGGAGTTCTACAGTCC GACGATCNNNNNNGGTGACTATTTTTTTTTTTTTTTTTTTTTTTTV
CS2_355	GCCGGTAATACGACTCACTATAGGGAGTTCTACAGTCC GACGATCNNNNNNGGTTAGTGTTTTTTTTTTTTTTTTTTTTTTTTV
CS2_356	GCCGGTAATACGACTCACTATAGGGAGTTCTACAGTCC GACGATCNNNNNNCGAAGCAATTTTTTTTTTTTTTTTTTTTTTTTV
CS2_357	GCCGGTAATACGACTCACTATAGGGAGTTCTACAGTCC GACGATCNNNNNNCCGAGATTTTTTTTTTTTTTTTTTTTTTTTTTV
CS2_358	GCCGGTAATACGACTCACTATAGGGAGTTCTACAGTCC GACGATCNNNNNNCTCTGCTATTTTTTTTTTTTTTTTTTTTTTTTV
CS2_359	GCCGGTAATACGACTCACTATAGGGAGTTCTACAGTCC GACGATCNNNNNNTAGTTGCGTTTTTTTTTTTTTTTTTTTTTTTTV
CS2_360	GCCGGTAATACGACTCACTATAGGGAGTTCTACAGTCC GACGATCNNNNNNAGGCTAACTTTTTTTTTTTTTTTTTTTTTTTTV
CS2_361	GCCGGTAATACGACTCACTATAGGGAGTTCTACAGTCC GACGATCNNNNNNACAAACCGTTTTTTTTTTTTTTTTTTTTTTTTV
CS2_362	GCCGGTAATACGACTCACTATAGGGAGTTCTACAGTCC GACGATCNNNNNNATCGACGATTTTTTTTTTTTTTTTTTTTTTTTV
CS2_363	GCCGGTAATACGACTCACTATAGGGAGTTCTACAGTCC GACGATCNNNNNNCTCATGTCTTTTTTTTTTTTTTTTTTTTTTTTV
CS2_364	GCCGGTAATACGACTCACTATAGGGAGTTCTACAGTCC GACGATCNNNNNNCCCTAGTATTTTTTTTTTTTTTTTTTTTTTTTV
CS2_365	GCCGGTAATACGACTCACTATAGGGAGTTCTACAGTCC GACGATCNNNNNNCCTTTGACTTTTTTTTTTTTTTTTTTTTTTTTV
CS2_366	GCCGGTAATACGACTCACTATAGGGAGTTCTACAGTCC GACGATCNNNNNNTGTGGCTTTTTTTTTTTTTTTTTTTTTTTTTTV
CS2_367	GCCGGTAATACGACTCACTATAGGGAGTTCTACAGTCC GACGATCNNNNNNGCGATATCTTTTTTTTTTTTTTTTTTTTTTTTV
CS2_368	GCCGGTAATACGACTCACTATAGGGAGTTCTACAGTCC GACGATCNNNNNNACGAACACTTTTTTTTTTTTTTTTTTTTTTTTV
CS2_369	GCCGGTAATACGACTCACTATAGGGAGTTCTACAGTCC GACGATCNNNNNNTTGATGGCTTTTTTTTTTTTTTTTTTTTTTTTV
CS2_370	GCCGGTAATACGACTCACTATAGGGAGTTCTACAGTCC GACGATCNNNNNNAACATGGGTTTTTTTTTTTTTTTTTTTTTTTTV
CS2_371	GCCGGTAATACGACTCACTATAGGGAGTTCTACAGTCC GACGATCNNNNNNCTTAGCCTTTTTTTTTTTTTTTTTTTTTTTTTV
CS2_372	GCCGGTAATACGACTCACTATAGGGAGTTCTACAGTCC GACGATCNNNNNNAAAGCGGATTTTTTTTTTTTTTTTTTTTTTTTV
CS2_373	GCCGGTAATACGACTCACTATAGGGAGTTCTACAGTCC GACGATCNNNNNNCAATGGTCTTTTTTTTTTTTTTTTTTTTTTTTV
CS2_374	GCCGGTAATACGACTCACTATAGGGAGTTCTACAGTCC GACGATCNNNNNNAACCGGAATTTTTTTTTTTTTTTTTTTTTTTTV
CS2_375	GCCGGTAATACGACTCACTATAGGGAGTTCTACAGTCC GACGATCNNNNNNAACTCTGGTTTTTTTTTTTTTTTTTTTTTTTTV
CS2_376	GCCGGTAATACGACTCACTATAGGGAGTTCTACAGTCC GACGATCNNNNNNTTAGGCAGTTTTTTTTTTTTTTTTTTTTTTTTV
CS2_377	GCCGGTAATACGACTCACTATAGGGAGTTCTACAGTCC GACGATCNNNNNNCGTCGTTTTTTTTTTTTTTTTTTTTTTTTTTTV
CS2_378	GCCGGTAATACGACTCACTATAGGGAGTTCTACAGTCC GACGATCNNNNNNCCTGCTATTTTTTTTTTTTTTTTTTTTTTTTTV
CS2_379	GCCGGTAATACGACTCACTATAGGGAGTTCTACAGTCC GACGATCNNNNNNCAGAGAAGTTTTTTTTTTTTTTTTTTTTTTTTV
CS2_380	GCCGGTAATACGACTCACTATAGGGAGTTCTACAGTCC GACGATCNNNNNNGATTGTCCTTTTTTTTTTTTTTTTTTTTTTTTV
CS2_381	GCCGGTAATACGACTCACTATAGGGAGTTCTACAGTCC GACGATCNNNNNNCACCTCTATTTTTTTTTTTTTTTTTTTTTTTTV
CS2_382	GCCGGTAATACGACTCACTATAGGGAGTTCTACAGTCC GACGATCNNNNNNAGTTGGACTTTTTTTTTTTTTTTTTTTTTTTTV
CS2_383	GCCGGTAATACGACTCACTATAGGGAGTTCTACAGTCC GACGATCNNNNNNAGTGCAGATTTTTTTTTTTTTTTTTTTTTTTTV
CS2_384	GCCGGTAATACGACTCACTATAGGGAGTTCTACAGTCC GACGATCNNNNNNCTCTGTCTTTTTTTTTTTTTTTTTTTTTTTTTV
RPI01	CAAGCAGAAGACGGCATACGAGATCGTGATGTGACTGGAGTTCCTTGGCACCCGAGAATTCCA
RPI02	CAAGCAGAAGACGGCATACGAGATACATCGGTGACTGGAGTTCCTTGGCACCCGAGAATTCCA
RPI03	CAAGCAGAAGACGGCATACGAGATGCCTAAGTGACTGGAGTTCCTTGGCACCCGAGAATTCCA
RPI04	CAAGCAGAAGACGGCATACGAGATTGGTCAGTGACTGGAGTTCCTTGGCACCCGAGAATTCCA
RPI05	CAAGCAGAAGACGGCATACGAGATCACTGTGTGACTGGAGTTCCTTGGCACCCGAGAATTCCA
RPI06	CAAGCAGAAGACGGCATACGAGATATTGGCGTGACTGGAGTTCCTTGGCACCCGAGAATTCCA
RPI07	CAAGCAGAAGACGGCATACGAGATGATCTGGTGACTGGAGTTCCTTGGCACCCGAGAATTCCA
RPI08	CAAGCAGAAGACGGCATACGAGATTCAAGTGTGACTGGAGTTCCTTGGCACCCGAGAATTCCA
RPI09	CAAGCAGAAGACGGCATACGAGATCTGATCGTGACTGGAGTTCCTTGGCACCCGAGAATTCCA
RPI10	CAAGCAGAAGACGGCATACGAGATAAGCTAGTGACTGGAGTTCCTTGGCACCCGAGAATTCCA
RPI11	CAAGCAGAAGACGGCATACGAGATGTAGCCGTGACTGGAGTTCCTTGGCACCCGAGAATTCCA
RPI12	CAAGCAGAAGACGGCATACGAGATTACAAGGTGACTGGAGTTCCTTGGCACCCGAGAATTCCA
RPI13	CAAGCAGAAGACGGCATACGAGATTTGACTGTGACTGGAGTTCCTTGGCACCCGAGAATTCCA
RPI14	CAAGCAGAAGACGGCATACGAGATGGAACTGTGACTGGAGTTCCTTGGCACCCGAGAATTCCA
RPI15	CAAGCAGAAGACGGCATACGAGATTGACATGTGACTGGAGTTCCTTGGCACCCGAGAATTCCA
RPI16	CAAGCAGAAGACGGCATACGAGATGGACGGGTGACTGGAGTTCCTTGGCACCCGAGAATTCCA
RPI17	CAAGCAGAAGACGGCATACGAGATCTCTACGTGACTGGAGTTCCTTGGCACCCGAGAATTCCA
RPI18	CAAGCAGAAGACGGCATACGAGATGCGGACGTGACTGGAGTTCCTTGGCACCCGAGAATTCCA
RPI19	CAAGCAGAAGACGGCATACGAGATTTTCACGTGACTGGAGTTCCTTGGCACCCGAGAATTCCA
RPI20	CAAGCAGAAGACGGCATACGAGATGGCCACGTGACTGGAGTTCCTTGGCACCCGAGAATTCCA
RPI21	CAAGCAGAAGACGGCATACGAGATCGAAACGTGACTGGAGTTCCTTGGCACCCGAGAATTCCA
RPI22	CAAGCAGAAGACGGCATACGAGATCGTACGGTGACTGGAGTTCCTTGGCACCCGAGAATTCCA
RPI23	CAAGCAGAAGACGGCATACGAGATCCACTCGTGACTGGAGTTCCTTGGCACCCGAGAATTCCA
RPI24	CAAGCAGAAGACGGCATACGAGATGCTACCGTGACTGGAGTTCCTTGGCACCCGAGAATTCCA
RPI25	CAAGCAGAAGACGGCATACGAGATATCAGTGTGACTGGAGTTCCTTGGCACCCGAGAATTCCA
RPI26	CAAGCAGAAGACGGCATACGAGATGCTCATGTGACTGGAGTTCCTTGGCACCCGAGAATTCCA
RPI27	CAAGCAGAAGACGGCATACGAGATAGGAATGTGACTGGAGTTCCTTGGCACCCGAGAATTCCA
RPI28	CAAGCAGAAGACGGCATACGAGATCTTTTGGTGACTGGAGTTCCTTGGCACCCGAGAATTCCA
RPI29	CAAGCAGAAGACGGCATACGAGATTAGTTGGTGACTGGAGTTCCTTGGCACCCGAGAATTCCA
RPI30	CAAGCAGAAGACGGCATACGAGATCCGGTGGTGACTGGAGTTCCTTGGCACCCGAGAATTCCA
RPI31	CAAGCAGAAGACGGCATACGAGATATCGTGGTGACTGGAGTTCCTTGGCACCCGAGAATTCCA
RPI32	CAAGCAGAAGACGGCATACGAGATTGAGTGGTGACTGGAGTTCCTTGGCACCCGAGAATTCCA
RPI33	CAAGCAGAAGACGGCATACGAGATCGCCTGGTGACTGGAGTTCCTTGGCACCCGAGAATTCCA
RPI34	CAAGCAGAAGACGGCATACGAGATGCCATGGTGACTGGAGTTCCTTGGCACCCGAGAATTCCA
RPI35	CAAGCAGAAGACGGCATACGAGATAAAATGGTGACTGGAGTTCCTTGGCACCCGAGAATTCCA
RPI36	CAAGCAGAAGACGGCATACGAGATTGTTGGGTGACTGGAGTTCCTTGGCACCCGAGAATTCCA
RPI37	CAAGCAGAAGACGGCATACGAGATATTCCGGTGACTGGAGTTCCTTGGCACCCGAGAATTCCA
RPI38	CAAGCAGAAGACGGCATACGAGATAGCTAGGTGACTGGAGTTCCTTGGCACCCGAGAATTCCA
RPI39	CAAGCAGAAGACGGCATACGAGATGTATAGGTGACTGGAGTTCCTTGGCACCCGAGAATTCCA
RPI40	CAAGCAGAAGACGGCATACGAGATTCTGAGGTGACTGGAGTTCCTTGGCACCCGAGAATTCCA
RPI41	CAAGCAGAAGACGGCATACGAGATGTCGTCGTGACTGGAGTTCCTTGGCACCCGAGAATTCCA
RPI42	CAAGCAGAAGACGGCATACGAGATCGATTAGTGACTGGAGTTCCTTGGCACCCGAGAATTCCA
RPI43	CAAGCAGAAGACGGCATACGAGATGCTGTAGTGACTGGAGTTCCTTGGCACCCGAGAATTCCA
RPI44	CAAGCAGAAGACGGCATACGAGATATTATAGTGACTGGAGTTCCTTGGCACCCGAGAATTCCA
RPI45	CAAGCAGAAGACGGCATACGAGATGAATGAGTGACTGGAGTTCCTTGGCACCCGAGAATTCCA
RPI46	CAAGCAGAAGACGGCATACGAGATTCGGGAGTGACTGGAGTTCCTTGGCACCCGAGAATTCCA
RPI47	CAAGCAGAAGACGGCATACGAGATCTTCGAGTGACTGGAGTTCCTTGGCACCCGAGAATTCCA
RPI48	CAAGCAGAAGACGGCATACGAGATTGCCGAGTGACTGGAGTTCCTTGGCACCCGAGAATTCCA

### Sheet: smFISH
Oligo	Rack1	Kermit	Row	Geminin	Cyt-c-p	Red	Cbt	Khc
1	AATGAGGGTACCGCGCAA	ATCCGAGGTGGGTCCTTGC	ACCTGGCCGTTAAACAGC	CGCGCTGTTGTCCAACAC	CGTCGCCGATTTTTCACGAA	GAGTCCCGGATCGATTGC	CCCTTTCCGCTTTCTGATCA	GGGAACTTGACCACGAAC
2	TGGCGATCTGGGTGACCCA	AGTTCATGGAGGAGCGAC	CCCTTAAAGGAGTAGGCC	GCCGCCAAAAAATGCCGA	GACTCGAATTGAACACAAACG	CATTGTTCCGGAGGCTGT	AAGAGACAGCGCCAGAAC	CAAATACACCTTGCCCGC
3	TGTCGGGATCCTTGGGGT	TTGCTAATGTGGCTGCCC	GTGGTTTTTTGGGCAGCG	GCATTAATTTGTGCGCAACGC	TCACCAGCAGGAACGCCCA	ACGATGTGCCGGATGAGGG	GATGAGTTCTCGTCTTGGC	GTAGACCTTCTCCTGGGA
4	TGTCACGGGAGGCCGAAA	CTCCGGAATGCTGTTGTTG	GTAGGCGATGTTGGATGG	TTTGGTTGTCAGGCGGCAG	AGCGCTGCACGAACAGCT	TGCAGCGTGTCCGTCTTC	AGGAACTACAGCAGGAGG	GTTTTACGGAGTCCCCGA
5	GGGTCAGCTTCCACACGA	CGCTGGAGAAGTCGTGGA	ACTGCTCTTAGGTACCGG	CTTCGGAGATGTGTATTGTGC	TTGCCACCAGCCTCAACGG	TCCGTCGTGCAGCCGTACT	CAGTGGGTGGTACTGAAC	GTCGTTGACGATACGTGG
6	TTCTGGGGGTAGCCGTAG	GCAATCTTCTGGTACAGCTC	TGCTAGCACCACCAGAGA	ATGTAGACCCTGGCAGCGC	TGCAGATTGGGTCCAACC	AGGCGGTTGGCCCGTCTTA	CTTGAGATTGCGCCACACA	GTGAAACTCCAGGTTCACC
7	ATGAAGTGCGAGTGTCCG	CCTTCTCGGATATGTCAAAGCAC	GTAAGCATGAGCACCAGC	TCGGCCTCTGTCTCGACT	TGTCCGGTCTTGCGACCGA	CACTGGAACGAGGAGAAAC	GCAGCACGCTTTCTGTTCA	GATCTCGTAGTAGGAGACC
8	ATCGGAGGAGAGCACCACG	GTTGAGGGTGCAGAAGAGAA	CCACCAGTGTAGGGAAAC	GCTGCTTCAGGTGCTCCT	TTGGCCTTGTTGGCGTCCG	GCCAGGCACCTGGGGATAG	GCAGGTGGCGTTACAAGC	CTTGGAGACGTCCAACAGA
9	ATCCGGACAGGGCGTAGT	AGACGCGTCATGTCCACC	AACAGGAATGTGGGTGGG	AGGGTTTCAGGGTCTGTC	AGGGTGTCCTCGTTCCAGG	ACGGCGTCGAAAGCGGCTA	CTCCTTGATGCATTCCGC	TCCTCGTGCACGCTTAAG
10	AATCCCACAGGCGAAGGG	CGATGGGCGAATATAAAGTCG	CTGTCCACCTTAACCCAC	CCTTATCGTTTACGTTGCCC	TTGGGGTTCTCCAGGTAC	GTCCATTGGCATCCGGAG	TTGGCTGGCAGACGAAGC	CGATTGGATTTGCCCTCC
11	GAAGGCAACCGACAAAACG	ATCTCCTTGGGCCGACCT	TCATAGACGCCCAGAACC	GCCCTGAACCAGTGAGGT	TTGGTGCCGGGGATGTAC	TTGGCATTGTTGTGCGCC	CCACTGTGCTGAGCAGGA	GAGTGGGATCGCGAAGAA
12	CGGACACGATCTGACGGT	GCATCCTGCGACTTCACAA	GCGACAGTGGCTCAAGAA	GCCTTCAGACGACTCAGC	TCTTCAGACCGGCGAAGA	AGCTCTTGTTGCTCTGGC	CCTCGGACATTGTTGGCG	CAGGTTCTCCTGCTTCACA
13	CCACAGCTTGATGGTCTTG	GTTGTCGGTGATCGTCAG	ATCCCATGCTGAAGAGGG	ACGCATTTGCGCTTGCCG	ATCAGATCGCCGCGCTCGT	TGCTGCTGATGTCGTTGC	CGTAGATGCGACTTCTGG	GCCGGATAGTTTCTTCTGG
14	ACTTGCACTCAGCCAGGG	GATCCGCTTTATGAAGGCG	TGTGTTGTCAGTGGCAGC	TTTGTGGAAATCGCGGGC	TTGGTCGCCGACTTCAGG	CACTGCTGCTGCTGCTAC	TGCCGCAATCGGGAAAAC	GCTCCAGTCTTGGAAACC
15	TGTGGCCATCCTCCTGGA	CGATCGATGATCGAGTCC	GGCACAATCCGTCGCAAA	TCAGTCTGGGTATCCGCA	GTAAGTTGATGGACAGCACCA	TGCCACTTGTGTTGCAGC	CCCACTTGCAGATAAAGGG	CGATGGTTGTGCGTGCAT
16	AGCCGCAGGACACGATGA	TCGCCAACGCTGATGTGC	ACCAAAGGACTCTCGCCA	ATTGCCAAGCGGAACGGCC	GTTTGACATCCTGCAGTGG	AACGCGATCCTCCGGAAA	GGGAGAATCGTTTGTCACAG	TTGGCTCTACGACCGAAG
17	GTTAGCCAAGTTCCAGACC	CCGTTGAGCTTCTCGATG	AACGGATTGGTTGCCACC	TCTGCCGTGATGGGCTTG	TTGCGTGCCGGACTGTGAC	CTGTTGCTGCTGCTGCTG	GTTTGTGTCGGGACAACTCA	TCGTTAACGCAGACCACG
18	TTGTGGCCGTGGTGGTTG	CGCTTGCCCACCATATTC	GCCGGCAAAATACTCCAG	TCGGCTGTGCTAGTGAGA	GTTGTAGTTGTTGCTGCTGC	GGCAATGGAGTAGGGACG	TCTTTTCACCGGTGTGGG	CATTCCTCGGCAGTAAGC
19	ACGGTCACCGTGTTCAGG	AAGGTCTCCCCGGTGGCAA	GCAGGTGTCTCCTTGTAG	TCGGCCAGCAGCTTGTAG	GATGTCACAATTCTCATCGGG	CACCGTGGCCGTGCATCA	GAATTTCTTCTGGCAGACGC	CTCCTTTTCATAGCGTCGC
20	TGAGGTGCACAGGGAGCCA	TCCTTGCCGCTGCCATAG	AACTGGTGCTGCTTACCC	CGGTTTTCGGTGAGCGAG		ACCGAGTCCAGGCTCTTGC	TCGACAGGTGATCGCTTC	TTACCCTTTAGTCGGGCG
21	AGCAGGGCCTTGGAGTCCT	GGGCATTGCCATTGGCCT	TAGGCAGTAGTACGAGGG	TCGATGCGCTCGTGCAGA		TCTCCTCCTCGGGCGTCAT	CTTGTTGTGCCGTTTGACG	CCTTAACAGTTTCACCCGC
22	GTTCTTGCCGTCATTGAGG	CATCGAACTGCGGCTCGA	TGCAGGGAATTGTGACGC	CGCATAGTGTCCATCTCC		GGAAGTCGTTCATGCATTTCC	CGATTCACTCCGTTCGCC	ACATATTGGCGAGAGCCG
23	TGTCGTTGTGCTCCAGAG	ATGAAGGACTCCAGCAGG	CCTTCTGCAAATGAGCCG	TTGGCCTCGTCCAGTTCC		CTCCACATATTTGCGCGAC	TTGTTGGCCAGGGAGACA	TCATCCTTGTCGTCCAGC
24	AGAAGCACAGGGCGTTGA	CCAGCTCCGTGTCGTTGA	TCCAAGCAATAGGGGCAC	CTTCAGGACCTCCACCAAA		GACTGCTGACCAGGTCCT	AGCCGCTACCGAAGCTGA	ATCACCTGCTCCTTGAGC
25	ACGCACAGCCAGTAGCGGT	TGGTCGCCCAAGTCCCAGA	TGTTCTATGCGCAGCTGG	CTGTTGTCCTCTTCGCAGA		TGCAGATGTCCGCATCAC	GGTGCTATCGCTCGCAAA	GAGCACCTCCTTAACCTC
26	TGCATGCCAGATCCCAGA	CGAAGTCCATTGAGTTGGAC	GAGGAAGGATAGCGAGCA	AGTGTCGTCCTCCTCCACC		AAAACGTCGGCGGTGGCAC	AACTGATGGGCGAGGAAC	GATCTCCTGGGATTTCTGG
27	GCAGCTCCTCAACGGTCT	TCCGAGTTGTCGATGGCC	TGCTGCTTTAGATCCCCC	GCGTTGACCTTGTCCTCG		GTAGGAGTTGTTCAGCGGA	CGCTGTAGACTTGCAAGC	TGGTGTGAGGACATGTCC
28	AGTAGCCGGCGAACAGAG	TCCGTGAAGCCGAACGAC	CGGTGGTATCAACATCGAG	GTGTGATTGGTGTGTAGCC		GACGGACGGTCGTTGTTG	TGCTGTAGCCTCAGCAGA	AGCATTTCCGTGATGCGC
29	CAGACGCGGATGGTGTTG	GTTATGGCACCCCACAGC	GCAAAGAATACTGGCCGC	GCTGACGACGAACAGGGA		GAGCTGTGGCGCTGATAC	CGCCGAAGGTGAAACTGC	GATAAACAAACGCGCCATGG
30	TGAGCCGAAACAGACACC	TTGGGACTGGTCGTGGAC	GCAGGTGCTAAGTCCACAA	CGTACAATTAGACCAGCCG		TATCCGAGGAGTTCCCGC	GCTGCACTTGAAGCAGGG	TTGGCCTCCGTCTTCATC
31			TGCTGATGTCCCACCTGT			TGCGTCGTGTTCAGCAGG		GCCTGCTGTGTTTCCATG
32			TTGAAGTTCCGCTTGCGG			TCCAGCCGCTTCAGCGAA		CGGAGATCTTCTTGTTGGAG
33			CCGCCTCCATTTCTCCAAA			CTCAAAGAAGTCGTCCTGC		TCGCGCAGCGAATCGATT
34			GCTGGGTATCCAGCAAAAC					GACATCCTTCATCTCGTCCA
35			CTGTTGCACCACCGAAAC					TGCGCCAAGAGCAGCTTT
36			AGCTTTGGCCGTAGTTGC					TAGTCGGCCGTCATCTGT
37			CATGTCGATATCCGTGGC					TTCTGAAGCTCGCTGGAC
38			CAGAGAGCTCTCCAATCAG					TGTAGCGTCTGCAACTCC
39			CAGCGACTGCATCGAACA					CTTCTGTTTCTGCGCGAG
40			CATTGCGGATGGTGATGG					TTGTGCACCTTGGTCAGC
